# A multiplex, prime editing framework for identifying drug resistance variants at scale

**DOI:** 10.1101/2023.07.27.550902

**Authors:** Florence M. Chardon, Chase C. Suiter, Riza M. Daza, Nahum T. Smith, Phoebe Parrish, Troy McDiarmid, Jean-Benoît Lalanne, Beth Martin, Diego Calderon, Amira Ellison, Alice H. Berger, Jay Shendure, Lea M. Starita

**Affiliations:** Department of Genome Sciences, University of Washington, Seattle, WA, USA; Brotman Baty Institute for Precision Medicine, Seattle, WA, USA; Fred Hutchinson Cancer Research Center, Seattle, WA, USA; Department of Molecular and Human Genetics, Baylor College of Medicine, Houston, TX, USA; Howard Hughes Medical Institute, Seattle, WA, USA; Allen Discovery Center for Cell Lineage Tracing, Seattle, WA, USA

## Abstract

CRISPR-based genome editing has revolutionized functional genomics, enabling screens in which thousands of perturbations of either gene expression or primary genome sequence can be competitively assayed in single experiments. However, for libraries of specific mutations, a challenge of CRISPR-based screening methods such as saturation genome editing is that only one region (*e.g.* one exon) can be studied per experiment. Here we describe prime-SGE (“prime saturation genome editing”), a new framework based on prime editing, in which libraries of specific mutations can be installed into genes throughout the genome and functionally assessed in a single, multiplex experiment. Prime-SGE is based on quantifying the abundance of prime editing guide RNAs (pegRNAs) in the context of a functional selection, rather than quantifying the mutations themselves. We apply prime-SGE to assay thousands of single nucleotide changes in eight oncogenes for their ability to confer drug resistance to three EGFR tyrosine kinase inhibitors. Although currently restricted to positive selection screens by the limited efficiency of prime editing, our strategy opens the door to the possibility of functionally assaying vast numbers of precise mutations at locations throughout the genome.
