## Supplementary Tables for "A multiplex, prime editing framework for identifying drug resistance variants at scale": Table_S1_oligos_for_EGFR_C797S_arrayed_editing_experiments.csv

pegRNA	sequence
pegRNA_1	CACCGATCACGCAGCTCATGCCCTTGTTTTAGAGCTAGAAATAGCAAGTTAAAATAAGGCTAGTCCGTTATCAACTTGAAAAAGTGGGACCGAGTCGGTCCTCCAGGAGGCTGCCGAAGGGCATGAGCTGC
pegRNA_1	TTTTGCAGCTCATGCCCTTCGGCAGCCTCCTGGAGGACCGACTCGGTCCCACTTTTTCAAGTTGATAACGGACTAGCCTTATTTTAACTTGCTATTTCTAGCTCTAAAACAAGGGCATGAGCTGCGTGATC
pegRNA_2	CACCGTTCCCGGACATAGTCCAGGGTTTTAGAGCTAGAAATAGCAAGTTAAAATAAGGCTAGTCCGTTATCAACTTGAAAAAGTGGGACCGAGTCGGTCCTTCGGCAGCCTCCTGGACTATGTCCGG
pegRNA_2	TTTTCCGGACATAGTCCAGGAGGCTGCCGAAGGACCGACTCGGTCCCACTTTTTCAAGTTGATAACGGACTAGCCTTATTTTAACTTGCTATTTCTAGCTCTAAAACCCTGGACTATGTCCGGGAAC
pegRNA_3	CACCGTGTGTTCCCGGACATAGTCCGTTTTAGAGCTAGAAATAGCAAGTTAAAATAAGGCTAGTCCGTTATCAACTTGAAAAAGTGGGACCGAGTCGGTCCTTCGGCAGCCTCCTGGACTATGTCCGGGAA
pegRNA_3	TTTTTTCCCGGACATAGTCCAGGAGGCTGCCGAAGGACCGACTCGGTCCCACTTTTTCAAGTTGATAACGGACTAGCCTTATTTTAACTTGCTATTTCTAGCTCTAAAACGGACTATGTCCGGGAACACAC
