## Supplementary Tables for "A multiplex, prime editing framework for identifying drug resistance variants at scale": Table_S2_Locus-specific_PCR_amplification_primers.csv

primer_ID	sequence	target
FMC_201	GCGTCAGATGTGTATAAGAGACAGggcccatgatagccgtctttaacaagc	MET fwd
FMC_202	GTGACTGGAGTTCAGACGTGTGCTCTTCCGATCTacaatgtcacaacccactgaggt	MET rvrs
FMC_203	GCGTCAGATGTGTATAAGAGACAGGCACTGCTTTCCAGCATGGTGAGG	EGFR 720 region fwd
FMC_204	GTGACTGGAGTTCAGACGTGTGCTCTTCCGATCTGCCTGTGCCAGGGACCTTACCTTATAC	EGFR 720 region rvrs
FMC_205	GCGTCAGATGTGTATAAGAGACAGCTCCCTCCAGGAAGCCTACGTGATG	EGFR 770 region fwd
FMC_206	GTGACTGGAGTTCAGACGTGTGCTCTTCCGATCTACCAGTTGAGCAGGTACTGGGAGC	EGFR 770 region rvrs
FMC_131	GCGTCAGATGTGTATAAGAGACAGCATCTGCCTCACCTCCACCGTG	EGFR 790 region fwd
FMC_132	GTGACTGGAGTTCAGACGTGTGCTCTTCCGATCTACCAGTTGAGCAGGTACTGGGAGC	EGFR 790 region rvrs
FMC_207	GCGTCAGATGTGTATAAGAGACAGgGCCTGCTGAAAATGACTGAATATAAACTTGTGGTAG	KRAS 10 region fwd
FMC_208	GTGACTGGAGTTCAGACGTGTGCTCTTCCGATCTcctttatctgtatcaaagaatggtcctgcacc	KRAS 10 region rvrs
FMC_209	GCGTCAGATGTGTATAAGAGACAGGCAAGTAGTAATTGATGGAGAAACCTGTCTCTTGG	KRAS 60 region fwd
FMC_210	GTGACTGGAGTTCAGACGTGTGCTCTTCCGATCTCACAAAGAAAGCCCTCCCCAGTCCT	KRAS 60 region rvrs
FMC_211	GCGTCAGATGTGTATAAGAGACAGCCCTAGCCTTAGATAAAACTGAGCAAGAGGC	PIK3CA_H1047R_A>G fwd
FMC_212	GTGACTGGAGTTCAGACGTGTGCTCTTCCGATCTGCTTTCATTTTCTCAGTTATCTTTTCAGTTCAATGCATGC	PIK3CA_H1047R_A>G rvrs
FMC_213	GCGTCAGATGTGTATAAGAGACAGggggaagaaaagtgttttgaaatgtgttttataatttagactagtg	PIK3CA_E453K_G>A fwd
FMC_214	GTGACTGGAGTTCAGACGTGTGCTCTTCCGATCTCCAGTCAAACTCCAACTCTAAGCATGGAGTTTC	PIK3CA_E453K_G>A rvrs
FMC_215	GCGTCAGATGTGTATAAGAGACAGGAACAGCTCAAAGCAATTTCTACACGAGATCC	PIK3CA_E542K_G>A fwd
FMC_216	GTGACTGGAGTTCAGACGTGTGCTCTTCCGATCTgagaatctccattttagcacttacCTGTGACTCC	PIK3CA_E542K_G>A rvrs
FMC_217	GCGTCAGATGTGTATAAGAGACAGCATTTTCGTAAGTGTTACTCAAGAAGCAGAAAGG	PIK3CA_R88Q_G>A fwd
FMC_218	GTGACTGGAGTTCAGACGTGTGCTCTTCCGATCTcCAATTTCTCGATTGAGGATCTTTTCTTCACG	PIK3CA_R88Q_G>A rvrs
FMC_219	GCGTCAGATGTGTATAAGAGACAGGGGTTATAAATAGTGCACTCAGAATAAAAATTCTTTGTGC	PIK3CA_N345K_T>A fwd
FMC_220	GTGACTGGAGTTCAGACGTGTGCTCTTCCGATCTgaaaacatactacaggtcaacagattactgtatagtgc	PIK3CA_N345K_T>A rvrs
FMC_221	GCGTCAGATGTGTATAAGAGACAGgtcaatacataatgacccttgtttccctctagGC	RIT1_90 fwd
FMC_222	GTGACTGGAGTTCAGACGTGTGCTCTTCCGATCTGGTGTATCGTCAGTACGTCGGACTCG	RIT1_90 rvrs
FMC_223	GCGTCAGATGTGTATAAGAGACAGGACCTCACAGTAAAAATAGGTGATTTTGGTCTAGC	BRAF_V600E_T>A fwd
FMC_224	GTGACTGGAGTTCAGACGTGTGCTCTTCCGATCTtaactcagcagcatctcagggcc	BRAF_V600E_T>A rvrs
