## Supplementary Tables for "A multiplex, prime editing framework for identifying drug resistance variants at scale": Table_S3_PrimeDesign_input_121_epegRNA_screens.csv

target_name	target_sequence
MET_X963_splice_G>A	ATTAAAGgtgcatttttgttactgttcatttttagaagttaccttaagaacacagtcattacagtttaagattgtcgtcgattcttgtgtgctgtcttatatgtagtccataaaacccatgagttctgggcactgggtcaaagtctcctggggcccatgatagccgtctttaacaagctctttctttctctctgttttaa(G/A)ATCTGGGCAGTGAATTAGTTCGCTACGATGCAAGAGTACACACTCCTCATTTGGATAGGCTTGTAAGTGCCCGAAGTGTAAGCCCAACTACAGAAATGGTTTCAAATGAATCTGTAGACTACCGAGCTACTTTTCCAGAAGgtatatttcagtttattgttctgagaaatacctatacatatacctcagtgggt…
MET_Y1003*_C>G	gttctgggcactgggtcaaagtctcctggggcccatgatagccgtctttaacaagctctttctttctctctgttttaagATCTGGGCAGTGAATTAGTTCGCTACGATGCAAGAGTACACACTCCTCATTTGGATAGGCTTGTAAGTGCCCGAAGTGTAAGCCCAACTACAGAAATGGTTTCAAATGAATCTGTAGACTA(C/G)CGAGCTACTTTTCCAGAAGgtatatttcagtttattgttctgagaaatacctatacatatacctcagtgggttgtgacattgttgtttatttttggttttgcatttatatttttataaaaacctaaaggaagtatttacctctgccaagtaagtatttgacacaaaattacatggctcttaattttaaaagaac…
MET_X1010_splice_116412044_G>T	gtctcctggggcccatgatagccgtctttaacaagctctttctttctctctgttttaagATCTGGGCAGTGAATTAGTTCGCTACGATGCAAGAGTACACACTCCTCATTTGGATAGGCTTGTAAGTGCCCGAAGTGTAAGCCCAACTACAGAAATGGTTTCAAATGAATCTGTAGACTACCGAGCTACTTTTCCAGAAG(G/T)tatatttcagtttattgttctgagaaatacctatacatatacctcagtgggttgtgacattgttgtttatttttggttttgcatttatatttttataaaaacctaaaggaagtatttacctctgccaagtaagtatttgacacaaaattacatggctcttaattttaaaagaacccatgtatatattacattat…
MET_X1010_splice_116412044_G>A	gtctcctggggcccatgatagccgtctttaacaagctctttctttctctctgttttaagATCTGGGCAGTGAATTAGTTCGCTACGATGCAAGAGTACACACTCCTCATTTGGATAGGCTTGTAAGTGCCCGAAGTGTAAGCCCAACTACAGAAATGGTTTCAAATGAATCTGTAGACTACCGAGCTACTTTTCCAGAAG(G/A)tatatttcagtttattgttctgagaaatacctatacatatacctcagtgggttgtgacattgttgtttatttttggttttgcatttatatttttataaaaacctaaaggaagtatttacctctgccaagtaagtatttgacacaaaattacatggctcttaattttaaaagaacccatgtatatattacattat…
MET_X1010_splice_116412045_T>C	gtctcctggggcccatgatagccgtctttaacaagctctttctttctctctgttttaagATCTGGGCAGTGAATTAGTTCGCTACGATGCAAGAGTACACACTCCTCATTTGGATAGGCTTGTAAGTGCCCGAAGTGTAAGCCCAACTACAGAAATGGTTTCAAATGAATCTGTAGACTACCGAGCTACTTTTCCAGAAGG(T/C)atatttcagtttattgttctgagaaatacctatacatatacctcagtgggttgtgacattgttgtttatttttggttttgcatttatatttttataaaaacctaaaggaagtatttacctctgccaagtaagtatttgacacaaaattacatggctcttaattttaaaagaacccatgtatatattacattat…
MET_X1010_splice_116412042_116412045_ AGGT_del	aagtctcctggggcccatgatagccgtctttaacaagctctttctttctctctgttttaagATCTGGGCAGTGAATTAGTTCGCTACGATGCAAGAGTACACACTCCTCATTTGGATAGGCTTGTAAGTGCCCGAAGTGTAAGCCCAACTACAGAAATGGTTTCAAATGAATCTGTAGACTACCGAGCTACTTTTCCAGA(-Aggt)atatttcagtttattgttctgagaaatacctatacatatacctcagtgggttgtgacattgttgtttatttttggttttgcatttatatttttataaaaacctaaaggaagtatttacctctgccaagtaagtatttgacacaaaattacatggctcttaattttaaaagaacccatgtatatattacatta…
MET_X1010_splice_116412042_116412047_ AGGTAT_del	aagtctcctggggcccatgatagccgtctttaacaagctctttctttctctctgttttaagATCTGGGCAGTGAATTAGTTCGCTACGATGCAAGAGTACACACTCCTCATTTGGATAGGCTTGTAAGTGCCCGAAGTGTAAGCCCAACTACAGAAATGGTTTCAAATGAATCTGTAGACTACCGAGCTACTTTTCCAGA(-Aggtat)atttcagtttattgttctgagaaatacctatacatatacctcagtgggttgtgacattgttgtttatttttggttttgcatttatatttttataaaaacctaaaggaagtatttacctctgccaagtaagtatttgacacaaaattacatggctcttaattttaaaagaacccatgtatatattacatta…
EGFR_C797S_T>A	ATCGCATTCATGCGTCTTCACCTGGAAGGGGTCCATGTGCCCCTCCTTCTGGCCACCATGCGAAGCCACACTGACGTGCCTCTCCCTCCCTCCAGGAAGCCTACGTGATGGCCAGCGTGGACAACCCCCACGTGTGCCGCCTGCTGGGCATCTGCCTCACCTCCACCGTGCAGCTCATCACGCAGCTCATGCCCTTCGGC(T/A)GCCTCCTGGACTATGTCCGGGAACACAAAGACAATATTGGCTCCCAGTACCTGCTCAACTGGTGTGTGCAGATCGCAAAGGTAATCAGGGAAGGGAGATACGGGGAGGGGAGATAAGGAGCCAGGATCCTCACATGCGGTCTGCGCTCCTGGGATAGCAAGAGTTTGCCATGGGGATATGTGTGTGCGTGCATG…
EGFR_C797G_T>G	ATCGCATTCATGCGTCTTCACCTGGAAGGGGTCCATGTGCCCCTCCTTCTGGCCACCATGCGAAGCCACACTGACGTGCCTCTCCCTCCCTCCAGGAAGCCTACGTGATGGCCAGCGTGGACAACCCCCACGTGTGCCGCCTGCTGGGCATCTGCCTCACCTCCACCGTGCAGCTCATCACGCAGCTCATGCCCTTCGGC(T/G)GCCTCCTGGACTATGTCCGGGAACACAAAGACAATATTGGCTCCCAGTACCTGCTCAACTGGTGTGTGCAGATCGCAAAGGTAATCAGGGAAGGGAGATACGGGGAGGGGAGATAAGGAGCCAGGATCCTCACATGCGGTCTGCGCTCCTGGGATAGCAAGAGTTTGCCATGGGGATATGTGTGTGCGTGCATG…
EGFR_G796R_G>C	ATCGCATTCATGCGTCTTCACCTGGAAGGGGTCCATGTGCCCCTCCTTCTGGCCACCATGCGAAGCCACACTGACGTGCCTCTCCCTCCCTCCAGGAAGCCTACGTGATGGCCAGCGTGGACAACCCCCACGTGTGCCGCCTGCTGGGCATCTGCCTCACCTCCACCGTGCAGCTCATCACGCAGCTCATGCCCTTC(G/C)GCTGCCTCCTGGACTATGTCCGGGAACACAAAGACAATATTGGCTCCCAGTACCTGCTCAACTGGTGTGTGCAGATCGCAAAGGTAATCAGGGAAGGGAGATACGGGGAGGGGAGATAAGGAGCCAGGATCCTCACATGCGGTCTGCGCTCCTGGGATAGCAAGAGTTTGCCATGGGGATATGTGTGTGCGTGCATG…
EGFR_G796S_G>A	ATCGCATTCATGCGTCTTCACCTGGAAGGGGTCCATGTGCCCCTCCTTCTGGCCACCATGCGAAGCCACACTGACGTGCCTCTCCCTCCCTCCAGGAAGCCTACGTGATGGCCAGCGTGGACAACCCCCACGTGTGCCGCCTGCTGGGCATCTGCCTCACCTCCACCGTGCAGCTCATCACGCAGCTCATGCCCTTC(G/A)GCTGCCTCCTGGACTATGTCCGGGAACACAAAGACAATATTGGCTCCCAGTACCTGCTCAACTGGTGTGTGCAGATCGCAAAGGTAATCAGGGAAGGGAGATACGGGGAGGGGAGATAAGGAGCCAGGATCCTCACATGCGGTCTGCGCTCCTGGGATAGCAAGAGTTTGCCATGGGGATATGTGTGTGCGTGCATG…
EGFR_G796D_G>A	ATCGCATTCATGCGTCTTCACCTGGAAGGGGTCCATGTGCCCCTCCTTCTGGCCACCATGCGAAGCCACACTGACGTGCCTCTCCCTCCCTCCAGGAAGCCTACGTGATGGCCAGCGTGGACAACCCCCACGTGTGCCGCCTGCTGGGCATCTGCCTCACCTCCACCGTGCAGCTCATCACGCAGCTCATGCCCTTCG(G/A)CTGCCTCCTGGACTATGTCCGGGAACACAAAGACAATATTGGCTCCCAGTACCTGCTCAACTGGTGTGTGCAGATCGCAAAGGTAATCAGGGAAGGGAGATACGGGGAGGGGAGATAAGGAGCCAGGATCCTCACATGCGGTCTGCGCTCCTGGGATAGCAAGAGTTTGCCATGGGGATATGTGTGTGCGTGCATG…
EGFR_L792H_T>A	TTGAAACTCAAGATCGCATTCATGCGTCTTCACCTGGAAGGGGTCCATGTGCCCCTCCTTCTGGCCACCATGCGAAGCCACACTGACGTGCCTCTCCCTCCCTCCAGGAAGCCTACGTGATGGCCAGCGTGGACAACCCCCACGTGTGCCGCCTGCTGGGCATCTGCCTCACCTCCACCGTGCAGCTCATCACGCAGC(T/A)CATGCCCTTCGGCTGCCTCCTGGACTATGTCCGGGAACACAAAGACAATATTGGCTCCCAGTACCTGCTCAACTGGTGTGTGCAGATCGCAAAGGTAATCAGGGAAGGGAGATACGGGGAGGGGAGATAAGGAGCCAGGATCCTCACATGCGGTCTGCGCTCCTGGGATAGCAAGAGTTTGCCATGGGGATATGTG…
EGFR_L718Q_T>A	AGCCCATGCCGTGGCTGCTGGTCCCCCTGCTGGGCCATGTCTGGCACTGCTTTCCAGCATGGTGAGGGCTGAGGTGACCCTTGTCTCTGTGTTCTTGTCCCCCCCAGCTTGTGGAGCCTCTTACACCCAGTGGAGAAGCTCCCAACCAAGCTCTCTTGAGGATCTTGAAGGAAACTGAATTCAAAAAGATCAAAGTGC(T/A)GGGCTCCGGTGCGTTCGGCACGGTGTATAAGGTAAGGTCCCTGGCACAGGCCTCTGGGCTGGGCCGCAGGGCCTCTCATGGTCTGGTGGGGAGCCCAGAGTCCTTGCAAGCTGTATATTTCCATCATCTACTTTACTCTTTGTTTCACTGAGTGTTTGGGAAACTCCAGTGTTTTTCCCAAGTTATTGAGAGGAAA…
EGFR_G724S_G>A	TGGTGGTGGCCCTGGGGATCGGCCTCTTCATGCGAAGGCGCCACATCGTTCGGAAGCGCACGCTGCGGAGGCTGCTGCAGGAGAGGGAGCTTGTGGAGCCTCTTACACCCAGTGGAGAAGCTCCCAACCAAGCTCTCTTGAGGATCTTGAAGGAAACTGAATTCAAAAAGATCAAAGTGCTGGGCTCCGGTGCGTTC(G/A)GCACGGTGTATAAGGGACTCTGGATCCCAGAAGGTGAGAAAGTTAAAATTCCCGTCGCTATCAAGGAATTAAGAGAAGCAACATCTCCGAAAGCCAACAAGGAAATCCTCGATGAAGCCTACGTGATGGCCAGCGTGGACAACCCCCACGTGTGCCGCCTGCTGGGCATCTGCCTCACCTCCACCGTGCAGCTCATC…
EGFR_G719S_G>A	AGCCCATGCCGTGGCTGCTGGTCCCCCTGCTGGGCCATGTCTGGCACTGCTTTCCAGCATGGTGAGGGCTGAGGTGACCCTTGTCTCTGTGTTCTTGTCCCCCCCAGCTTGTGGAGCCTCTTACACCCAGTGGAGAAGCTCCCAACCAAGCTCTCTTGAGGATCTTGAAGGAAACTGAATTCAAAAAGATCAAAGTGCTG(G/A)GCTCCGGTGCGTTCGGCACGGTGTATAAGGTAAGGTCCCTGGCACAGGCCTCTGGGCTGGGCCGCAGGGCCTCTCATGGTCTGGTGGGGAGCCCAGAGTCCTTGCAAGCTGTATATTTCCATCATCTACTTTACTCTTTGTTTCACTGAGTGTTTGGGAAACTCCAGTGTTTTTCCCAAGTTATTGAGAGGAAA…
EGFR_S768I_G>T	ACTTCACAGCCCTGCGTAAACGTCCCTGTGCTAGGTCTTTTGCAGGCACAGCTTTTCCTCCATGAGTACGTATTTTGAAACTCAAGATCGCATTCATGCGTCTTCACCTGGAAGGGGTCCATGTGCCCCTCCTTCTGGCCACCATGCGAAGCCACACTGACGTGCCTCTCCCTCCCTCCAGGAAGCCTACGTGATGGCCA(G/T)CGTGGACAACCCCCACGTGTGCCGCCTGCTGGGCATCTGCCTCACCTCCACCGTGCAGCTCATCACGCAGCTCATGCCCTTCGGCTGCCTCCTGGACTATGTCCGGGAACACAAAGACAATATTGGCTCCCAGTACCTGCTCAACTGGTGTGTGCAGATCGCAAAGGTAATCAGGGAAGGGAGATACGGGGAGG…
EGFR_T790M_ctrl_C>T	CGTATTTTGAAACTCAAGATCGCATTCATGCGTCTTCACCTGGAAGGGGTCCATGTGCCCCTCCTTCTGGCCACCATGCGAAGCCACACTGACGTGCCTCTCCCTCCCTCCAGGAAGCCTACGTGATGGCCAGCGTGGACAACCCCCACGTGTGCCGCCTGCTGGGCATCTGCCTCACCTCCACCGTGCAGCTCATCA(C/T)GCAGCTCATGCCCTTCGGCTGCCTCCTGGACTATGTCCGGGAACACAAAGACAATATTGGCTCCCAGTACCTGCTCAACTGGTGTGTGCAGATCGCAAAGGTAATCAGGGAAGGGAGATACGGGGAGGGGAGATAAGGAGCCAGGATCCTCACATGCGGTCTGCGCTCCTGGGATAGCAAGAGTTTGCCATGGGGA…
KRAS_G12D_G>A	aattttcatgattgaattttgtaaggtattttgaaataatttttcatataaaggtgagtttgtattaaaaggtactggtggagtatttgatagtgtattaaccttatgtgtgacatgttctaatatagtcacattttcattatttttattataagGCCTGCTGAAAATGACTGAATATAAACTTGTGGTAGTTGGAGCTG(G/A)TGGCGTAGGCAAGAGTGCCTTGACGATACAGCTAATTCAGAATCATTTTGTGGACGAATATGATCCAACAATAGAGgtaaatcttgttttaatatgcatattactggtgcaggaccattctttgatacagataaaggtttctctgaccattttcatgagtacttattacaagataattatgctgaaagttaagt…
KRAS_G12S_G>A	aattttcatgattgaattttgtaaggtattttgaaataatttttcatataaaggtgagtttgtattaaaaggtactggtggagtatttgatagtgtattaaccttatgtgtgacatgttctaatatagtcacattttcattatttttattataagGCCTGCTGAAAATGACTGAATATAAACTTGTGGTAGTTGGAGCT(G/A)GTGGCGTAGGCAAGAGTGCCTTGACGATACAGCTAATTCAGAATCATTTTGTGGACGAATATGATCCAACAATAGAGgtaaatcttgttttaatatgcatattactggtgcaggaccattctttgatacagataaaggtttctctgaccattttcatgagtacttattacaagataattatgctgaaagttaagt…
KRAS_G12C_G>T	gaattttcatgattgaattttgtaaggtattttgaaataatttttcatataaaggtgagtttgtattaaaaggtactggtggagtatttgatagtgtattaaccttatgtgtgacatgttctaatatagtcacattttcattatttttattataagGCCTGCTGAAAATGACTGAATATAAACTTGTGGTAGTTGGAGCT(G/T)GTGGCGTAGGCAAGAGTGCCTTGACGATACAGCTAATTCAGAATCATTTTGTGGACGAATATGATCCAACAATAGAGgtaaatcttgttttaatatgcatattactggtgcaggaccattctttgatacagataaaggtttctctgaccattttcatgagtacttattacaagataattatgctgaaagttaag…
KRAS_G12V_G>T	aattttcatgattgaattttgtaaggtattttgaaataatttttcatataaaggtgagtttgtattaaaaggtactggtggagtatttgatagtgtattaaccttatgtgtgacatgttctaatatagtcacattttcattatttttattataagGCCTGCTGAAAATGACTGAATATAAACTTGTGGTAGTTGGAGCTG(G/T)TGGCGTAGGCAAGAGTGCCTTGACGATACAGCTAATTCAGAATCATTTTGTGGACGAATATGATCCAACAATAGAGgtaaatcttgttttaatatgcatattactggtgcaggaccattctttgatacagataaaggtttctctgaccattttcatgagtacttattacaagataattatgctgaaagttaagt…
KRAS_G13D_G>A	tttcatgattgaattttgtaaggtattttgaaataatttttcatataaaggtgagtttgtattaaaaggtactggtggagtatttgatagtgtattaaccttatgtgtgacatgttctaatatagtcacattttcattatttttattataagGCCTGCTGAAAATGACTGAATATAAACTTGTGGTAGTTGGAGCTGGTG(G/A)CGTAGGCAAGAGTGCCTTGACGATACAGCTAATTCAGAATCATTTTGTGGACGAATATGATCCAACAATAGAGgtaaatcttgttttaatatgcatattactggtgcaggaccattctttgatacagataaaggtttctctgaccattttcatgagtacttattacaagataattatgctgaaagttaagttat…
KRAS_Q61R_A>G	caggaacaatgtcttttcaagtcctttgcccatttttaaattgaattttttgttgttgagttgtatataacaccttttttgaagtaaaaggtgcactgtaataatccagactgtgtttctcccttctcagGATTCCTACAGGAAGCAAGTAGTAATTGATGGAGAAACCTGTCTCTTGGATATTCTCGACACAGCAGGTC(A/G)AGAGGAGTACAGTGCAATGAGGGACCAGTACATGAGGACTGGGGAGGGCTTTCTTTGTGTATTTGCCATAAATAATACTAAATCATTTGAAGATATTCACCATTATAGgtgggtttaaattgaatataataagctgacattaaggagtaattatagtttttattttttgagtctttgctaatgccatgcatata…
KRAS_Q61K_C>A	gcaggaacaatgtcttttcaagtcctttgcccatttttaaattgaattttttgttgttgagttgtatataacaccttttttgaagtaaaaggtgcactgtaataatccagactgtgtttctcccttctcagGATTCCTACAGGAAGCAAGTAGTAATTGATGGAGAAACCTGTCTCTTGGATATTCTCGACACAGCAGGT(C/A)AAGAGGAGTACAGTGCAATGAGGGACCAGTACATGAGGACTGGGGAGGGCTTTCTTTGTGTATTTGCCATAAATAATACTAAATCATTTGAAGATATTCACCATTATAGgtgggtttaaattgaatataataagctgacattaaggagtaattatagtttttattttttgagtctttgctaatgccatgcatat…
KRAS_Q61L_A>T	caggaacaatgtcttttcaagtcctttgcccatttttaaattgaattttttgttgttgagttgtatataacaccttttttgaagtaaaaggtgcactgtaataatccagactgtgtttctcccttctcagGATTCCTACAGGAAGCAAGTAGTAATTGATGGAGAAACCTGTCTCTTGGATATTCTCGACACAGCAGGTC(A/T)AGAGGAGTACAGTGCAATGAGGGACCAGTACATGAGGACTGGGGAGGGCTTTCTTTGTGTATTTGCCATAAATAATACTAAATCATTTGAAGATATTCACCATTATAGgtgggtttaaattgaatataataagctgacattaaggagtaattatagtttttattttttgagtctttgctaatgccatgcatata…
PIK3CA_H1047R_A>G	TCAGGAGATGTGTTACAAGGCTTATCTAGCTATTCGACAGCATGCCAATCTCTTCATAAATCTTTTCTCAATGATGCTTGGCTCTGGAATGCCAGAACTACAATCTTTTGATGACATTGCATACATTCGAAAGACCCTAGCCTTAGATAAAACTGAGCAAGAGGCTTTGGAGTATTTCATGAAACAAATGAATGATGCAC(A/G)TCATGGTGGCTGGACAACAAAAATGGATTGGATCTTCCACACAATTAAACAGCATGCATTGAACTGAAAAGATAACTGAGAAAATGAAAGCTCACTCTGGATTCCACACTGCACTGTTAATAACTCTCAGCAGGCAAAGACCGATTGCATAGGAATTGCACAATCCATGAACAGCATTAGAATTTACAGCAAGA…
PIK3CA_E453K_G>A	agagatgattgttgaattttccttttggggaagaaaagtgttttgaaatgtgttttataatttagactagtgaatatttttctttgttttttaagGAACACTGTCCATTGGCATGGGGAAATATAAACTTGTTTGATTACACAGACACTCTAGTATCTGGAAAAATGGCTTTGAATCTTTGGCCAGTACCTCATGGATTA(G/A)AAGATTTGCTGAACCCTATTGGTGTTACTGGATCAAATCCAAATAAAgtaaggtttttattgtcataaattagatattttttatggcagtcaaaccttctctcttatgtatatataatagcttttcttccatctcttagGAAACTCCATGCTTAGAGTTGGAGTTTGACTGGTTCAGCAGTGTGGTAAAGTTCC…
PIK3CA_E545K_G>A	tgtaaaatttattgaaaatgtatttgctttttctgtaaatcatctgtgaatccagaggggaaaaatatgacaaagaaagctatataagatattattttattttacagAGTAACAGACTAGCTAGAGACAATGAATTAAGGGAAAATGACAAAGAACAGCTCAAAGCAATTTCTACACGAGATCCTCTCTCTGAAATCACT(G/A)AGCAGGAGAAAGATTTTCTATGGAGTCACAGgtaagtgctaaaatggagattctctgtttctttttctttattacagaaaaaataactgaatttggctgatctcagcatgtttttaccatacctattggaataaataaagcagaatttacatgatttttaaactataaacattgcctttttaaaaacaatggtt…
PIK3CA_E542K_G>A	aattagcaatgtaaaatttattgaaaatgtatttgctttttctgtaaatcatctgtgaatccagaggggaaaaatatgacaaagaaagctatataagatattattttattttacagAGTAACAGACTAGCTAGAGACAATGAATTAAGGGAAAATGACAAAGAACAGCTCAAAGCAATTTCTACACGAGATCCTCTCTCT(G/A)AAATCACTGAGCAGGAGAAAGATTTTCTATGGAGTCACAGgtaagtgctaaaatggagattctctgtttctttttctttattacagaaaaaataactgaatttggctgatctcagcatgtttttaccatacctattggaataaataaagcagaatttacatgatttttaaactataaacattgcctttttaaaa…
PIK3CA_R88Q_G>A	AGTAGAATGTTTACTACCAAATGGAATGATAGTGACTTTAGAATGCCTCCGTGAGGCTACATTAATAACCATAAAGCATGAACTATTTAAAGAAGCAAGAAAATACCCCCTCCATCAACTTCTTCAAGATGAATCTTCTTACATTTTCGTAAGTGTTACTCAAGAAGCAGAAAGGGAAGAATTTTTTGATGAAACAAGAC(G/A)ACTTTGTGACCTTCGGCTTTTTCAACCCTTTTTAAAAGTAATTGAACCAGTAGGCAACCGTGAAGAAAAGATCCTCAATCGAGAAATTGgtatgatacaatatcctattctaaaatgcaaataaccataaagcttaactgttgtccctttctaaaatatttctgtctaaaccaataccttcgtaatcttaaata…
PIK3CA_N345K_T>A	CTTGGGAGGATGCCCAATTTGATGTTGATGGCTAAAGAAAGCCTTTATTCTCAACTGCCAATGGACTGTTTTACAATGCCATCTTATTCCAGACGCATTTCCACAGCTACACCATATATGAATGGAGAAACATCTACAAAATCCCTTTGGGTTATAAATAGTGCACTCAGAATAAAAATTCTTTGTGCAACCTACGTGAA(T/A)GTAAATATTCGAGACATTGATAAGgtaaagtcaaatgctgatgcttattattttatagaaattattttagataacctttttcttgcactatacagtaatctgttgacctgtagtatgttttcagatggttaggagaacatccaaatctccgaatgtaaaaatatatcaagaattttacttgagcttccatctac…
PIK3CA_E418K_G>A	tctatttataattaaaatacatgtaatttcaaatggggaaaaaggaaagaatgggcttaaaccttgaaaaatcaattttttttttttagatattcccattattatagagatgattgttgaattttccttttggggaagaaaagtgttttgaaatgtgttttataatttagactagtgaatatttttctttgttttttaag(G/A)AACACTGTCCATTGGCATGGGGAAATATAAACTTGTTTGATTACACAGACACTCTAGTATCTGGAAAAATGGCTTTGAATCTTTGGCCAGTACCTCATGGATTAGAAGATTTGCTGAACCCTATTGGTGTTACTGGATCAAATCCAAATAAAgtaaggtttttattgtcataaattagatattttttatggcag…
RIT1_M90I_G>T	ggcctacacagagaagatcaatagtttatctctcttaatttttcatgcactctgactcaggatagcaggtaatcgacatgcgttttctttaatctgaaagaaatagctaattgtgtgtgtagttgggctagattgcgtcaatacataatgacccttgtttccctctagGCAGAGTTTACAGCCATGCGGGACCAGTATAT(G/T)AGGGCAGGAGAAGGGTTTATCATCTGTTACTCTATCACGGATCGTCGAAGTTTCCATGAAGTTCGTGAGTTTAAACAGCTTATTTATCGAGTCCGACGTACTGACGATACACCTGTGGTTCTTGTGGGAAACAAGTCAGACCTCAAACAGCTAAGACAGgtgaggatagagaagaaaatactgtctataatctt…
RIT1_M90I_G>C	ggcctacacagagaagatcaatagtttatctctcttaatttttcatgcactctgactcaggatagcaggtaatcgacatgcgttttctttaatctgaaagaaatagctaattgtgtgtgtagttgggctagattgcgtcaatacataatgacccttgtttccctctagGCAGAGTTTACAGCCATGCGGGACCAGTATAT(G/C)AGGGCAGGAGAAGGGTTTATCATCTGTTACTCTATCACGGATCGTCGAAGTTTCCATGAAGTTCGTGAGTTTAAACAGCTTATTTATCGAGTCCGACGTACTGACGATACACCTGTGGTTCTTGTGGGAAACAAGTCAGACCTCAAACAGCTAAGACAGgtgaggatagagaagaaaatactgtctataatctt…
RIT1_M90I_G>A	ggcctacacagagaagatcaatagtttatctctcttaatttttcatgcactctgactcaggatagcaggtaatcgacatgcgttttctttaatctgaaagaaatagctaattgtgtgtgtagttgggctagattgcgtcaatacataatgacccttgtttccctctagGCAGAGTTTACAGCCATGCGGGACCAGTATAT(G/A)AGGGCAGGAGAAGGGTTTATCATCTGTTACTCTATCACGGATCGTCGAAGTTTCCATGAAGTTCGTGAGTTTAAACAGCTTATTTATCGAGTCCGACGTACTGACGATACACCTGTGGTTCTTGTGGGAAACAAGTCAGACCTCAAACAGCTAAGACAGgtgaggatagagaagaaaatactgtctataatctt…
RIT1_F82L_T>A	ttactctagcaaaggggaggggaaggcctacacagagaagatcaatagtttatctctcttaatttttcatgcactctgactcaggatagcaggtaatcgacatgcgttttctttaatctgaaagaaatagctaattgtgtgtgtagttgggctagattgcgtcaatacataatgacccttgtttccctctagGCAGAGTT(T/A)ACAGCCATGCGGGACCAGTATATGAGGGCAGGAGAAGGGTTTATCATCTGTTACTCTATCACGGATCGTCGAAGTTTCCATGAAGTTCGTGAGTTTAAACAGCTTATTTATCGAGTCCGACGTACTGACGATACACCTGTGGTTCTTGTGGGAAACAAGTCAGACCTCAAACAGCTAAGACAGgtgaggataga…
RIT1_F82L_T>G	ttactctagcaaaggggaggggaaggcctacacagagaagatcaatagtttatctctcttaatttttcatgcactctgactcaggatagcaggtaatcgacatgcgttttctttaatctgaaagaaatagctaattgtgtgtgtagttgggctagattgcgtcaatacataatgacccttgtttccctctagGCAGAGTT(T/G)ACAGCCATGCGGGACCAGTATATGAGGGCAGGAGAAGGGTTTATCATCTGTTACTCTATCACGGATCGTCGAAGTTTCCATGAAGTTCGTGAGTTTAAACAGCTTATTTATCGAGTCCGACGTACTGACGATACACCTGTGGTTCTTGTGGGAAACAAGTCAGACCTCAAACAGCTAAGACAGgtgaggataga…
BRAF_V600E_T>A	taagaggaaagatgaagtactatgttttaaagaatattatattacagaattatagaaattagatctcttacctaaactcttcataatgcttgctctgataggaaaatgagatctactgttttcctttacttactacacctcagATATATTTCTTCATGAAGACCTCACAGTAAAAATAGGTGATTTTGGTCTAGCTACAG(T/A)GAAATCTCGATGGAGTGGGTCCCATCAGTTTGAACAGTTGTCTGGATCCATTTTGTGGATGgtaagaattgaggctatttttccactgattaaatttttggccctgagatgctgctgagttactagaaagtcattgaaggtctcaactatagtattttcatagttcccagtattcacaaaaatcagtgttctta…
