## Supplementary Tables for "A multiplex, prime editing framework for identifying drug resistance variants at scale": Table_S4_IDT_oPool_order_121_epegRNA_screens.csv

Pool name	Sequence
FMC_epegRNAs_Osimertinib_resistance_pool	gctttatatatcttgtggaaaggacgaaacaccGTACCTTCTGGAAAAGTAGCTgttttagagctagaaatagcaagttaaaataaggctagtccgttatcaacttgaaaaagtggGaccgagtcggtCcTCTGTAGACTAgCGAGCTACTTTTCCAGAATTGACGCGGTTCTATCTAGTTACGCGTTAAACCAACTAGAAAtttttttNNNNNNNNggagacgaagcttggcg
FMC_epegRNAs_Osimertinib_resistance_pool	gctttatatatcttgtggaaaggacgaaacaccGATAAACTGAAATATACCTTCgttttagagctagaaatagcaagttaaaataaggctagtccgttatcaacttgaaaaagtggGaccgagtcggtCcTCTGTAGACTAgCGAGCTACTTTTCCAGAAGGTATATTTCAGTTTGACGCGGTTCTATCTAGTTACGCGTTAAACCAACTAGAAAtttttttNNNNNNNNggagacgaagcttggcg
FMC_epegRNAs_Osimertinib_resistance_pool	gctttatatatcttgtggaaaggacgaaacaccGTGTAAGCCCAACTACAGAAAgttttagagctagaaatagcaagttaaaataaggctagtccgttatcaacttgaaaaagtggGaccgagtcggtCcAAGTAGCTCGcTAGTCTACAGATTCATTTGAAACCATTTCTGTAGTTGGGCTTTGACGCGGTTCTATCTAGTTACGCGTTAAACCAACTAGAAAtttttttNNNNNNNNggagacgaagcttggcg
FMC_epegRNAs_Osimertinib_resistance_pool	gctttatatatcttgtggaaaggacgaaacaccGTACCGAGCTACTTTTCCAGAgttttagagctagaaatagcaagttaaaataaggctagtccgttatcaacttgaaaaagtggGaccgagtcggtCcACTGAAATATAaCTTCTGGAAAAGTAGCTCTTGACGCGGTTCTATCTAGTTACGCGTTAAACCAACTAGAAAtttttttNNNNNNNNggagacgaagcttggcg
FMC_epegRNAs_Osimertinib_resistance_pool	gctttatatatcttgtggaaaggacgaaacaccGACCCACTGAGGTATATGTATgttttagagctagaaatagcaagttaaaataaggctagtccgttatcaacttgaaaaagtggGaccgagtcggtCcTTTCCAGAAGtTATATTTCAGTTTATTGTTCTGAGAAATACCTATACATATACCTCAGTTTGACGCGGTTCTATCTAGTTACGCGTTAAACCAACTAGAAAtttttttNNNNNNNNggagacgaagcttggcg
FMC_epegRNAs_Osimertinib_resistance_pool	gctttatatatcttgtggaaaggacgaaacaccGTACCGAGCTACTTTTCCAGAgttttagagctagaaatagcaagttaaaataaggctagtccgttatcaacttgaaaaagtggGaccgagtcggtCcACTGAAATATAtCTTCTGGAAAAGTAGCTCTTGACGCGGTTCTATCTAGTTACGCGTTAAACCAACTAGAAAtttttttNNNNNNNNggagacgaagcttggcg
FMC_epegRNAs_Osimertinib_resistance_pool	gctttatatatcttgtggaaaggacgaaacaccGACCCACTGAGGTATATGTATgttttagagctagaaatagcaagttaaaataaggctagtccgttatcaacttgaaaaagtggGaccgagtcggtCcTTTCCAGAAGaTATATTTCAGTTTATTGTTCTGAGAAATACCTATACATATACCTCAGTTTGACGCGGTTCTATCTAGTTACGCGTTAAACCAACTAGAAAtttttttNNNNNNNNggagacgaagcttggcg
FMC_epegRNAs_Osimertinib_resistance_pool	gctttatatatcttgtggaaaggacgaaacaccGTACCGAGCTACTTTTCCAGAgttttagagctagaaatagcaagttaaaataaggctagtccgttatcaacttgaaaaagtggGaccgagtcggtCcACTGAAATATgCCTTCTGGAAAAGTAGCTCTTGACGCGGTTCTATCTAGTTACGCGTTAAACCAACTAGAAAtttttttNNNNNNNNggagacgaagcttggcg
FMC_epegRNAs_Osimertinib_resistance_pool	gctttatatatcttgtggaaaggacgaaacaccGACCCACTGAGGTATATGTATgttttagagctagaaatagcaagttaaaataaggctagtccgttatcaacttgaaaaagtggGaccgagtcggtCcTTCCAGAAGGcATATTTCAGTTTATTGTTCTGAGAAATACCTATACATATACCTCAGTTTGACGCGGTTCTATCTAGTTACGCGTTAAACCAACTAGAAAtttttttNNNNNNNNggagacgaagcttggcg
FMC_epegRNAs_Osimertinib_resistance_pool	gctttatatatcttgtggaaaggacgaaacaccGTACCGAGCTACTTTTCCAGAgttttagagctagaaatagcaagttaaaataaggctagtccgttatcaacttgaaaaagtggGaccgagtcggtCcACTGAAATATTCTGGAAAAGTAGCTCTTGACGCGGTTCTATCTAGTTACGCGTTAAACCAACTAGAAAtttttttNNNNNNNNggagacgaagcttggcg
FMC_epegRNAs_Osimertinib_resistance_pool	gctttatatatcttgtggaaaggacgaaacaccGACCCACTGAGGTATATGTATgttttagagctagaaatagcaagttaaaataaggctagtccgttatcaacttgaaaaagtggGaccgagtcggtCcACTTTTCCAGAATATTTCAGTTTATTGTTCTGAGAAATACCTATACATATACCTCAGTTTGACGCGGTTCTATCTAGTTACGCGTTAAACCAACTAGAAAtttttttNNNNNNNNggagacgaagcttggcg
FMC_epegRNAs_Osimertinib_resistance_pool	gctttatatatcttgtggaaaggacgaaacaccGTACCGAGCTACTTTTCCAGAgttttagagctagaaatagcaagttaaaataaggctagtccgttatcaacttgaaaaagtggGaccgagtcggtCcAAACTGAAATTCTGGAAAAGTAGCTCTTGACGCGGTTCTATCTAGTTACGCGTTAAACCAACTAGAAAtttttttNNNNNNNNggagacgaagcttggcg
FMC_epegRNAs_Osimertinib_resistance_pool	gctttatatatcttgtggaaaggacgaaacaccGACCCACTGAGGTATATGTATgttttagagctagaaatagcaagttaaaataaggctagtccgttatcaacttgaaaaagtggGaccgagtcggtCcACTTTTCCAGAATTTCAGTTTATTGTTCTGAGAAATACCTATACATATACCTCAGTTTGACGCGGTTCTATCTAGTTACGCGTTAAACCAACTAGAAAtttttttNNNNNNNNggagacgaagcttggcg
FMC_epegRNAs_Osimertinib_resistance_pool	gctttatatatcttgtggaaaggacgaaacaccGATCACGCAGCTCATGCCCTTgttttagagctagaaatagcaagttaaaataaggctagtccgttatcaacttgaaaaagtggGaccgagtcggtCcTCCAGGAGGCtGCCGAAGGGCATGAGCTGCGTTGACGCGGTTCTATCTAGTTACGCGTTAAACCAACTAGAAAtttttttNNNNNNNNggagacgaagcttggcg
FMC_epegRNAs_Osimertinib_resistance_pool	gctttatatatcttgtggaaaggacgaaacaccGGTTCCCGGACATAGTCCAGGgttttagagctagaaatagcaagttaaaataaggctagtccgttatcaacttgaaaaagtggGaccgagtcggtCcGCCCTTCGGCaGCCTCCTGGACTATGTCCGGTTGACGCGGTTCTATCTAGTTACGCGTTAAACCAACTAGAAAtttttttNNNNNNNNggagacgaagcttggcg
FMC_epegRNAs_Osimertinib_resistance_pool	gctttatatatcttgtggaaaggacgaaacaccGTGTGTTCCCGGACATAGTCCgttttagagctagaaatagcaagttaaaataaggctagtccgttatcaacttgaaaaagtggGaccgagtcggtCcGCCCTTCGGCaGCCTCCTGGACTATGTCCGGGAATTGACGCGGTTCTATCTAGTTACGCGTTAAACCAACTAGAAAtttttttNNNNNNNNggagacgaagcttggcg
FMC_epegRNAs_Osimertinib_resistance_pool	gctttatatatcttgtggaaaggacgaaacaccGCAATATTGTCTTTGTGTTCCgttttagagctagaaatagcaagttaaaataaggctagtccgttatcaacttgaaaaagtggGaccgagtcggtCcGCCCTTCGGCaGCCTCCTGGACTATGTCCGGGAACACAAAGACAATTTGACGCGGTTCTATCTAGTTACGCGTTAAACCAACTAGAAAtttttttNNNNNNNNggagacgaagcttggcg
FMC_epegRNAs_Osimertinib_resistance_pool	gctttatatatcttgtggaaaggacgaaacaccGATCACGCAGCTCATGCCCTTgttttagagctagaaatagcaagttaaaataaggctagtccgttatcaacttgaaaaagtggGaccgagtcggtCcTCCAGGAGGCcGCCGAAGGGCATGAGCTGCGTTGACGCGGTTCTATCTAGTTACGCGTTAAACCAACTAGAAAtttttttNNNNNNNNggagacgaagcttggcg
FMC_epegRNAs_Osimertinib_resistance_pool	gctttatatatcttgtggaaaggacgaaacaccGGTTCCCGGACATAGTCCAGGgttttagagctagaaatagcaagttaaaataaggctagtccgttatcaacttgaaaaagtggGaccgagtcggtCcGCCCTTCGGCgGCCTCCTGGACTATGTCCGGTTGACGCGGTTCTATCTAGTTACGCGTTAAACCAACTAGAAAtttttttNNNNNNNNggagacgaagcttggcg
FMC_epegRNAs_Osimertinib_resistance_pool	gctttatatatcttgtggaaaggacgaaacaccGTGTGTTCCCGGACATAGTCCgttttagagctagaaatagcaagttaaaataaggctagtccgttatcaacttgaaaaagtggGaccgagtcggtCcGCCCTTCGGCgGCCTCCTGGACTATGTCCGGGAATTGACGCGGTTCTATCTAGTTACGCGTTAAACCAACTAGAAAtttttttNNNNNNNNggagacgaagcttggcg
FMC_epegRNAs_Osimertinib_resistance_pool	gctttatatatcttgtggaaaggacgaaacaccGCAATATTGTCTTTGTGTTCCgttttagagctagaaatagcaagttaaaataaggctagtccgttatcaacttgaaaaagtggGaccgagtcggtCcGCCCTTCGGCgGCCTCCTGGACTATGTCCGGGAACACAAAGACAATTTGACGCGGTTCTATCTAGTTACGCGTTAAACCAACTAGAAAtttttttNNNNNNNNggagacgaagcttggcg
FMC_epegRNAs_Osimertinib_resistance_pool	gctttatatatcttgtggaaaggacgaaacaccGATCACGCAGCTCATGCCCTTgttttagagctagaaatagcaagttaaaataaggctagtccgttatcaacttgaaaaagtggGaccgagtcggtCcAGGAGGCAGCgGAAGGGCATGAGCTGCGTTGACGCGGTTCTATCTAGTTACGCGTTAAACCAACTAGAAAtttttttNNNNNNNNggagacgaagcttggcg
FMC_epegRNAs_Osimertinib_resistance_pool	gctttatatatcttgtggaaaggacgaaacaccGATAGTCCAGGAGGCAGCCGAgttttagagctagaaatagcaagttaaaataaggctagtccgttatcaacttgaaaaagtggGaccgagtcggtCcTCATGCCCTTCcGCTGCCTCCTGGATTGACGCGGTTCTATCTAGTTACGCGTTAAACCAACTAGAAAtttttttNNNNNNNNggagacgaagcttggcg
FMC_epegRNAs_Osimertinib_resistance_pool	gctttatatatcttgtggaaaggacgaaacaccGGTTCCCGGACATAGTCCAGGgttttagagctagaaatagcaagttaaaataaggctagtccgttatcaacttgaaaaagtggGaccgagtcggtCcTCATGCCCTTCcGCTGCCTCCTGGACTATGTCCGGTTGACGCGGTTCTATCTAGTTACGCGTTAAACCAACTAGAAAtttttttNNNNNNNNggagacgaagcttggcg
FMC_epegRNAs_Osimertinib_resistance_pool	gctttatatatcttgtggaaaggacgaaacaccGTGTGTTCCCGGACATAGTCCgttttagagctagaaatagcaagttaaaataaggctagtccgttatcaacttgaaaaagtggGaccgagtcggtCcTCATGCCCTTCcGCTGCCTCCTGGACTATGTCCGGGAATTGACGCGGTTCTATCTAGTTACGCGTTAAACCAACTAGAAAtttttttNNNNNNNNggagacgaagcttggcg
FMC_epegRNAs_Osimertinib_resistance_pool	gctttatatatcttgtggaaaggacgaaacaccGATCACGCAGCTCATGCCCTTgttttagagctagaaatagcaagttaaaataaggctagtccgttatcaacttgaaaaagtggGaccgagtcggtCcAGGAGGCAGCtGAAGGGCATGAGCTGCGTTGACGCGGTTCTATCTAGTTACGCGTTAAACCAACTAGAAAtttttttNNNNNNNNggagacgaagcttggcg
FMC_epegRNAs_Osimertinib_resistance_pool	gctttatatatcttgtggaaaggacgaaacaccGATAGTCCAGGAGGCAGCCGAgttttagagctagaaatagcaagttaaaataaggctagtccgttatcaacttgaaaaagtggGaccgagtcggtCcTCATGCCCTTCaGCTGCCTCCTGGATTGACGCGGTTCTATCTAGTTACGCGTTAAACCAACTAGAAAtttttttNNNNNNNNggagacgaagcttggcg
FMC_epegRNAs_Osimertinib_resistance_pool	gctttatatatcttgtggaaaggacgaaacaccGGTTCCCGGACATAGTCCAGGgttttagagctagaaatagcaagttaaaataaggctagtccgttatcaacttgaaaaagtggGaccgagtcggtCcTCATGCCCTTCaGCTGCCTCCTGGACTATGTCCGGTTGACGCGGTTCTATCTAGTTACGCGTTAAACCAACTAGAAAtttttttNNNNNNNNggagacgaagcttggcg
FMC_epegRNAs_Osimertinib_resistance_pool	gctttatatatcttgtggaaaggacgaaacaccGTGTGTTCCCGGACATAGTCCgttttagagctagaaatagcaagttaaaataaggctagtccgttatcaacttgaaaaagtggGaccgagtcggtCcTCATGCCCTTCaGCTGCCTCCTGGACTATGTCCGGGAATTGACGCGGTTCTATCTAGTTACGCGTTAAACCAACTAGAAAtttttttNNNNNNNNggagacgaagcttggcg
FMC_epegRNAs_Osimertinib_resistance_pool	gctttatatatcttgtggaaaggacgaaacaccGATCACGCAGCTCATGCCCTTgttttagagctagaaatagcaagttaaaataaggctagtccgttatcaacttgaaaaagtggGaccgagtcggtCcTCCAGGAGGCAGtCGAAGGGCATGAGCTGCGTTGACGCGGTTCTATCTAGTTACGCGTTAAACCAACTAGAAAtttttttNNNNNNNNggagacgaagcttggcg
FMC_epegRNAs_Osimertinib_resistance_pool	gctttatatatcttgtggaaaggacgaaacaccGGTTCCCGGACATAGTCCAGGgttttagagctagaaatagcaagttaaaataaggctagtccgttatcaacttgaaaaagtggGaccgagtcggtCcATGCCCTTCGaCTGCCTCCTGGACTATGTCCGGTTGACGCGGTTCTATCTAGTTACGCGTTAAACCAACTAGAAAtttttttNNNNNNNNggagacgaagcttggcg
FMC_epegRNAs_Osimertinib_resistance_pool	gctttatatatcttgtggaaaggacgaaacaccGTGTGTTCCCGGACATAGTCCgttttagagctagaaatagcaagttaaaataaggctagtccgttatcaacttgaaaaagtggGaccgagtcggtCcATGCCCTTCGaCTGCCTCCTGGACTATGTCCGGGAATTGACGCGGTTCTATCTAGTTACGCGTTAAACCAACTAGAAAtttttttNNNNNNNNggagacgaagcttggcg
FMC_epegRNAs_Osimertinib_resistance_pool	gctttatatatcttgtggaaaggacgaaacaccGCAATATTGTCTTTGTGTTCCgttttagagctagaaatagcaagttaaaataaggctagtccgttatcaacttgaaaaagtggGaccgagtcggtCcATGCCCTTCGaCTGCCTCCTGGACTATGTCCGGGAACACAAAGACAATTTGACGCGGTTCTATCTAGTTACGCGTTAAACCAACTAGAAAtttttttNNNNNNNNggagacgaagcttggcg
FMC_epegRNAs_Osimertinib_resistance_pool	gctttatatatcttgtggaaaggacgaaacaccGTAGTCCAGGAGGCAGCCGAAgttttagagctagaaatagcaagttaaaataaggctagtccgttatcaacttgaaaaagtggGaccgagtcggtCcATCACGCAGCaCATGCCCTTCGGCTGCCTCCTGGTTGACGCGGTTCTATCTAGTTACGCGTTAAACCAACTAGAAAtttttttNNNNNNNNggagacgaagcttggcg
FMC_epegRNAs_Osimertinib_resistance_pool	gctttatatatcttgtggaaaggacgaaacaccGATAGTCCAGGAGGCAGCCGAgttttagagctagaaatagcaagttaaaataaggctagtccgttatcaacttgaaaaagtggGaccgagtcggtCcATCACGCAGCaCATGCCCTTCGGCTGCCTCCTGGATTGACGCGGTTCTATCTAGTTACGCGTTAAACCAACTAGAAAtttttttNNNNNNNNggagacgaagcttggcg
FMC_epegRNAs_Osimertinib_resistance_pool	gctttatatatcttgtggaaaggacgaaacaccGGTTCCCGGACATAGTCCAGGgttttagagctagaaatagcaagttaaaataaggctagtccgttatcaacttgaaaaagtggGaccgagtcggtCcATCACGCAGCaCATGCCCTTCGGCTGCCTCCTGGACTATGTCCGGTTGACGCGGTTCTATCTAGTTACGCGTTAAACCAACTAGAAAtttttttNNNNNNNNggagacgaagcttggcg
FMC_epegRNAs_Osimertinib_resistance_pool	gctttatatatcttgtggaaaggacgaaacaccGTGTGTTCCCGGACATAGTCCgttttagagctagaaatagcaagttaaaataaggctagtccgttatcaacttgaaaaagtggGaccgagtcggtCcATCACGCAGCaCATGCCCTTCGGCTGCCTCCTGGACTATGTCCGGGAATTGACGCGGTTCTATCTAGTTACGCGTTAAACCAACTAGAAAtttttttNNNNNNNNggagacgaagcttggcg
FMC_epegRNAs_Osimertinib_resistance_pool	gctttatatatcttgtggaaaggacgaaacaccGTTCAAAAAGATCAAAGTGCTgttttagagctagaaatagcaagttaaaataaggctagtccgttatcaacttgaaaaagtggGaccgagtcggtCcACCGGAGCCCtGCACTTTGATCTTTTTTGACGCGGTTCTATCTAGTTACGCGTTAAACCAACTAGAAAtttttttNNNNNNNNggagacgaagcttggcg
FMC_epegRNAs_Osimertinib_resistance_pool	gctttatatatcttgtggaaaggacgaaacaccGATTCAAAAAGATCAAAGTGCgttttagagctagaaatagcaagttaaaataaggctagtccgttatcaacttgaaaaagtggGaccgagtcggtCcACCGGAGCCCtGCACTTTGATCTTTTTTTGACGCGGTTCTATCTAGTTACGCGTTAAACCAACTAGAAAtttttttNNNNNNNNggagacgaagcttggcg
FMC_epegRNAs_Osimertinib_resistance_pool	gctttatatatcttgtggaaaggacgaaacaccGATACACCGTGCCGAACGCACgttttagagctagaaatagcaagttaaaataaggctagtccgttatcaacttgaaaaagtggGaccgagtcggtCcATCAAAGTGCaGGGCTCCGGTGCGTTCGGCACGGTTTGACGCGGTTCTATCTAGTTACGCGTTAAACCAACTAGAAAtttttttNNNNNNNNggagacgaagcttggcg
FMC_epegRNAs_Osimertinib_resistance_pool	gctttatatatcttgtggaaaggacgaaacaccGAGCTCTCTTGAGGATCTTGAgttttagagctagaaatagcaagttaaaataaggctagtccgttatcaacttgaaaaagtggGaccgagtcggtCcACCGGAGCCCtGCACTTTGATCTTTTTGAATTCAGTTTCCTTCAAGATCCTCAAGAGTTGACGCGGTTCTATCTAGTTACGCGTTAAACCAACTAGAAAtttttttNNNNNNNNggagacgaagcttggcg
FMC_epegRNAs_Osimertinib_resistance_pool	gctttatatatcttgtggaaaggacgaaacaccGGTGCTGGGCTCCGGTGCGTTgttttagagctagaaatagcaagttaaaataaggctagtccgttatcaacttgaaaaagtggGaccgagtcggtCcTACACCGTGCtGAACGCACCGGAGCCCATTGACGCGGTTCTATCTAGTTACGCGTTAAACCAACTAGAAAtttttttNNNNNNNNggagacgaagcttggcg
FMC_epegRNAs_Osimertinib_resistance_pool	gctttatatatcttgtggaaaggacgaaacaccGAAGATCAAAGTGCTGGGCTCgttttagagctagaaatagcaagttaaaataaggctagtccgttatcaacttgaaaaagtggGaccgagtcggtCcTACACCGTGCtGAACGCACCGGAGCCCAGCACTTTGATTGACGCGGTTCTATCTAGTTACGCGTTAAACCAACTAGAAAtttttttNNNNNNNNggagacgaagcttggcg
FMC_epegRNAs_Osimertinib_resistance_pool	gctttatatatcttgtggaaaggacgaaacaccGTTCAAAAAGATCAAAGTGCTgttttagagctagaaatagcaagttaaaataaggctagtccgttatcaacttgaaaaagtggGaccgagtcggtCcTACACCGTGCtGAACGCACCGGAGCCCAGCACTTTGATCTTTTTTGACGCGGTTCTATCTAGTTACGCGTTAAACCAACTAGAAAtttttttNNNNNNNNggagacgaagcttggcg
FMC_epegRNAs_Osimertinib_resistance_pool	gctttatatatcttgtggaaaggacgaaacaccGATTCAAAAAGATCAAAGTGCgttttagagctagaaatagcaagttaaaataaggctagtccgttatcaacttgaaaaagtggGaccgagtcggtCcTACACCGTGCtGAACGCACCGGAGCCCAGCACTTTGATCTTTTTTTGACGCGGTTCTATCTAGTTACGCGTTAAACCAACTAGAAAtttttttNNNNNNNNggagacgaagcttggcg
FMC_epegRNAs_Osimertinib_resistance_pool	gctttatatatcttgtggaaaggacgaaacaccGTTCAAAAAGATCAAAGTGCTgttttagagctagaaatagcaagttaaaataaggctagtccgttatcaacttgaaaaagtggGaccgagtcggtCcGCACCGGAGCtCAGCACTTTGATCTTTTTTGACGCGGTTCTATCTAGTTACGCGTTAAACCAACTAGAAAtttttttNNNNNNNNggagacgaagcttggcg
FMC_epegRNAs_Osimertinib_resistance_pool	gctttatatatcttgtggaaaggacgaaacaccGATTCAAAAAGATCAAAGTGCgttttagagctagaaatagcaagttaaaataaggctagtccgttatcaacttgaaaaagtggGaccgagtcggtCcGCACCGGAGCtCAGCACTTTGATCTTTTTTTGACGCGGTTCTATCTAGTTACGCGTTAAACCAACTAGAAAtttttttNNNNNNNNggagacgaagcttggcg
FMC_epegRNAs_Osimertinib_resistance_pool	gctttatatatcttgtggaaaggacgaaacaccGATACACCGTGCCGAACGCACgttttagagctagaaatagcaagttaaaataaggctagtccgttatcaacttgaaaaagtggGaccgagtcggtCcTCAAAGTGCTGaGCTCCGGTGCGTTCGGCACGGTTTGACGCGGTTCTATCTAGTTACGCGTTAAACCAACTAGAAAtttttttNNNNNNNNggagacgaagcttggcg
FMC_epegRNAs_Osimertinib_resistance_pool	gctttatatatcttgtggaaaggacgaaacaccGAGCTCTCTTGAGGATCTTGAgttttagagctagaaatagcaagttaaaataaggctagtccgttatcaacttgaaaaagtggGaccgagtcggtCcGCACCGGAGCtCAGCACTTTGATCTTTTTGAATTCAGTTTCCTTCAAGATCCTCAAGAGTTGACGCGGTTCTATCTAGTTACGCGTTAAACCAACTAGAAAtttttttNNNNNNNNggagacgaagcttggcg
FMC_epegRNAs_Osimertinib_resistance_pool	gctttatatatcttgtggaaaggacgaaacaccGAGCCTACGTGATGGCCAGCGgttttagagctagaaatagcaagttaaaataaggctagtccgttatcaacttgaaaaagtggGaccgagtcggtCcGTTGTCCACGaTGGCCATCACGTATTGACGCGGTTCTATCTAGTTACGCGTTAAACCAACTAGAAAtttttttNNNNNNNNggagacgaagcttggcg
FMC_epegRNAs_Osimertinib_resistance_pool	gctttatatatcttgtggaaaggacgaaacaccGCACGTGGGGGTTGTCCACGCgttttagagctagaaatagcaagttaaaataaggctagtccgttatcaacttgaaaaagtggGaccgagtcggtCcGTGATGGCCAtCGTGGACAACCCCCATTGACGCGGTTCTATCTAGTTACGCGTTAAACCAACTAGAAAtttttttNNNNNNNNggagacgaagcttggcg
FMC_epegRNAs_Osimertinib_resistance_pool	gctttatatatcttgtggaaaggacgaaacaccGCCTCCAGGAAGCCTACGTGAgttttagagctagaaatagcaagttaaaataaggctagtccgttatcaacttgaaaaagtggGaccgagtcggtCcGTTGTCCACGaTGGCCATCACGTAGGCTTCCTGTTGACGCGGTTCTATCTAGTTACGCGTTAAACCAACTAGAAAtttttttNNNNNNNNggagacgaagcttggcg
FMC_epegRNAs_Osimertinib_resistance_pool	gctttatatatcttgtggaaaggacgaaacaccGCCAGCAGGCGGCACACGTGGgttttagagctagaaatagcaagttaaaataaggctagtccgttatcaacttgaaaaagtggGaccgagtcggtCcGTGATGGCCAtCGTGGACAACCCCCACGTGTGCCGCCTGTTGACGCGGTTCTATCTAGTTACGCGTTAAACCAACTAGAAAtttttttNNNNNNNNggagacgaagcttggcg
FMC_epegRNAs_Osimertinib_resistance_pool	gctttatatatcttgtggaaaggacgaaacaccGTAGTCCAGGAGGCAGCCGAAgttttagagctagaaatagcaagttaaaataaggctagtccgttatcaacttgaaaaagtggGaccgagtcggtCcGCAGCTCATCAtGCAGCTCATGCCCTTCGGCTGCCTCCTGGTTGACGCGGTTCTATCTAGTTACGCGTTAAACCAACTAGAAAtttttttNNNNNNNNggagacgaagcttggcg
FMC_epegRNAs_Osimertinib_resistance_pool	gctttatatatcttgtggaaaggacgaaacaccGATAGTCCAGGAGGCAGCCGAgttttagagctagaaatagcaagttaaaataaggctagtccgttatcaacttgaaaaagtggGaccgagtcggtCcGCAGCTCATCAtGCAGCTCATGCCCTTCGGCTGCCTCCTGGATTGACGCGGTTCTATCTAGTTACGCGTTAAACCAACTAGAAAtttttttNNNNNNNNggagacgaagcttggcg
FMC_epegRNAs_Osimertinib_resistance_pool	gctttatatatcttgtggaaaggacgaaacaccGGTTCCCGGACATAGTCCAGGgttttagagctagaaatagcaagttaaaataaggctagtccgttatcaacttgaaaaagtggGaccgagtcggtCcGCAGCTCATCAtGCAGCTCATGCCCTTCGGCTGCCTCCTGGACTATGTCCGGTTGACGCGGTTCTATCTAGTTACGCGTTAAACCAACTAGAAAtttttttNNNNNNNNggagacgaagcttggcg
FMC_epegRNAs_Osimertinib_resistance_pool	gctttatatatcttgtggaaaggacgaaacaccGTGTGTTCCCGGACATAGTCCgttttagagctagaaatagcaagttaaaataaggctagtccgttatcaacttgaaaaagtggGaccgagtcggtCcGCAGCTCATCAtGCAGCTCATGCCCTTCGGCTGCCTCCTGGACTATGTCCGGGAATTGACGCGGTTCTATCTAGTTACGCGTTAAACCAACTAGAAAtttttttNNNNNNNNggagacgaagcttggcg
FMC_epegRNAs_Osimertinib_resistance_pool	gctttatatatcttgtggaaaggacgaaacaccGAAACTTGTGGTAGTTGGAGCgttttagagctagaaatagcaagttaaaataaggctagtccgttatcaacttgaaaaagtggGaccgagtcggtCcGCCTACGCCAtCAGCTCCAACTACCACAATTGACGCGGTTCTATCTAGTTACGCGTTAAACCAACTAGAAAtttttttNNNNNNNNggagacgaagcttggcg
FMC_epegRNAs_Osimertinib_resistance_pool	gctttatatatcttgtggaaaggacgaaacaccGCTTGTGGTAGTTGGAGCTGGgttttagagctagaaatagcaagttaaaataaggctagtccgttatcaacttgaaaaagtggGaccgagtcggtCcGCCTACGCCAtCAGCTCCAACTACCATTGACGCGGTTCTATCTAGTTACGCGTTAAACCAACTAGAAAtttttttNNNNNNNNggagacgaagcttggcg
FMC_epegRNAs_Osimertinib_resistance_pool	gctttatatatcttgtggaaaggacgaaacaccGGAATATAAACTTGTGGTAGTgttttagagctagaaatagcaagttaaaataaggctagtccgttatcaacttgaaaaagtggGaccgagtcggtCcGCCTACGCCAtCAGCTCCAACTACCACAAGTTTATTTGACGCGGTTCTATCTAGTTACGCGTTAAACCAACTAGAAAtttttttNNNNNNNNggagacgaagcttggcg
FMC_epegRNAs_Osimertinib_resistance_pool	gctttatatatcttgtggaaaggacgaaacaccGAATGACTGAATATAAACTTGgttttagagctagaaatagcaagttaaaataaggctagtccgttatcaacttgaaaaagtggGaccgagtcggtCcGCCTACGCCAtCAGCTCCAACTACCACAAGTTTATATTCAGTTTGACGCGGTTCTATCTAGTTACGCGTTAAACCAACTAGAAAtttttttNNNNNNNNggagacgaagcttggcg
FMC_epegRNAs_Osimertinib_resistance_pool	gctttatatatcttgtggaaaggacgaaacaccGAAACTTGTGGTAGTTGGAGCgttttagagctagaaatagcaagttaaaataaggctagtccgttatcaacttgaaaaagtggGaccgagtcggtCcGCCTACGCCACtAGCTCCAACTACCACAATTGACGCGGTTCTATCTAGTTACGCGTTAAACCAACTAGAAAtttttttNNNNNNNNggagacgaagcttggcg
FMC_epegRNAs_Osimertinib_resistance_pool	gctttatatatcttgtggaaaggacgaaacaccGCTTGTGGTAGTTGGAGCTGGgttttagagctagaaatagcaagttaaaataaggctagtccgttatcaacttgaaaaagtggGaccgagtcggtCcGCCTACGCCACtAGCTCCAACTACCATTGACGCGGTTCTATCTAGTTACGCGTTAAACCAACTAGAAAtttttttNNNNNNNNggagacgaagcttggcg
FMC_epegRNAs_Osimertinib_resistance_pool	gctttatatatcttgtggaaaggacgaaacaccGGAATATAAACTTGTGGTAGTgttttagagctagaaatagcaagttaaaataaggctagtccgttatcaacttgaaaaagtggGaccgagtcggtCcGCCTACGCCACtAGCTCCAACTACCACAAGTTTATTTGACGCGGTTCTATCTAGTTACGCGTTAAACCAACTAGAAAtttttttNNNNNNNNggagacgaagcttggcg
FMC_epegRNAs_Osimertinib_resistance_pool	gctttatatatcttgtggaaaggacgaaacaccGAATGACTGAATATAAACTTGgttttagagctagaaatagcaagttaaaataaggctagtccgttatcaacttgaaaaagtggGaccgagtcggtCcGCCTACGCCACtAGCTCCAACTACCACAAGTTTATATTCAGTTTGACGCGGTTCTATCTAGTTACGCGTTAAACCAACTAGAAAtttttttNNNNNNNNggagacgaagcttggcg
FMC_epegRNAs_Osimertinib_resistance_pool	gctttatatatcttgtggaaaggacgaaacaccGAAACTTGTGGTAGTTGGAGCgttttagagctagaaatagcaagttaaaataaggctagtccgttatcaacttgaaaaagtggGaccgagtcggtCcGCCTACGCCACaAGCTCCAACTACCACAATTGACGCGGTTCTATCTAGTTACGCGTTAAACCAACTAGAAAtttttttNNNNNNNNggagacgaagcttggcg
FMC_epegRNAs_Osimertinib_resistance_pool	gctttatatatcttgtggaaaggacgaaacaccGCTTGTGGTAGTTGGAGCTGGgttttagagctagaaatagcaagttaaaataaggctagtccgttatcaacttgaaaaagtggGaccgagtcggtCcGCCTACGCCACaAGCTCCAACTACCATTGACGCGGTTCTATCTAGTTACGCGTTAAACCAACTAGAAAtttttttNNNNNNNNggagacgaagcttggcg
FMC_epegRNAs_Osimertinib_resistance_pool	gctttatatatcttgtggaaaggacgaaacaccGGAATATAAACTTGTGGTAGTgttttagagctagaaatagcaagttaaaataaggctagtccgttatcaacttgaaaaagtggGaccgagtcggtCcGCCTACGCCACaAGCTCCAACTACCACAAGTTTATTTGACGCGGTTCTATCTAGTTACGCGTTAAACCAACTAGAAAtttttttNNNNNNNNggagacgaagcttggcg
FMC_epegRNAs_Osimertinib_resistance_pool	gctttatatatcttgtggaaaggacgaaacaccGAATGACTGAATATAAACTTGgttttagagctagaaatagcaagttaaaataaggctagtccgttatcaacttgaaaaagtggGaccgagtcggtCcGCCTACGCCACaAGCTCCAACTACCACAAGTTTATATTCAGTTTGACGCGGTTCTATCTAGTTACGCGTTAAACCAACTAGAAAtttttttNNNNNNNNggagacgaagcttggcg
FMC_epegRNAs_Osimertinib_resistance_pool	gctttatatatcttgtggaaaggacgaaacaccGAAACTTGTGGTAGTTGGAGCgttttagagctagaaatagcaagttaaaataaggctagtccgttatcaacttgaaaaagtggGaccgagtcggtCcGCCTACGCCAaCAGCTCCAACTACCACAATTGACGCGGTTCTATCTAGTTACGCGTTAAACCAACTAGAAAtttttttNNNNNNNNggagacgaagcttggcg
FMC_epegRNAs_Osimertinib_resistance_pool	gctttatatatcttgtggaaaggacgaaacaccGCTTGTGGTAGTTGGAGCTGGgttttagagctagaaatagcaagttaaaataaggctagtccgttatcaacttgaaaaagtggGaccgagtcggtCcGCCTACGCCAaCAGCTCCAACTACCATTGACGCGGTTCTATCTAGTTACGCGTTAAACCAACTAGAAAtttttttNNNNNNNNggagacgaagcttggcg
FMC_epegRNAs_Osimertinib_resistance_pool	gctttatatatcttgtggaaaggacgaaacaccGGAATATAAACTTGTGGTAGTgttttagagctagaaatagcaagttaaaataaggctagtccgttatcaacttgaaaaagtggGaccgagtcggtCcGCCTACGCCAaCAGCTCCAACTACCACAAGTTTATTTGACGCGGTTCTATCTAGTTACGCGTTAAACCAACTAGAAAtttttttNNNNNNNNggagacgaagcttggcg
FMC_epegRNAs_Osimertinib_resistance_pool	gctttatatatcttgtggaaaggacgaaacaccGAATGACTGAATATAAACTTGgttttagagctagaaatagcaagttaaaataaggctagtccgttatcaacttgaaaaagtggGaccgagtcggtCcGCCTACGCCAaCAGCTCCAACTACCACAAGTTTATATTCAGTTTGACGCGGTTCTATCTAGTTACGCGTTAAACCAACTAGAAAtttttttNNNNNNNNggagacgaagcttggcg
FMC_epegRNAs_Osimertinib_resistance_pool	gctttatatatcttgtggaaaggacgaaacaccGCTTGTGGTAGTTGGAGCTGGgttttagagctagaaatagcaagttaaaataaggctagtccgttatcaacttgaaaaagtggGaccgagtcggtCcTCTTGCCTACGtCACCAGCTCCAACTACCATTGACGCGGTTCTATCTAGTTACGCGTTAAACCAACTAGAAAtttttttNNNNNNNNggagacgaagcttggcg
FMC_epegRNAs_Osimertinib_resistance_pool	gctttatatatcttgtggaaaggacgaaacaccGAAACTTGTGGTAGTTGGAGCgttttagagctagaaatagcaagttaaaataaggctagtccgttatcaacttgaaaaagtggGaccgagtcggtCcTCTTGCCTACGtCACCAGCTCCAACTACCACAATTGACGCGGTTCTATCTAGTTACGCGTTAAACCAACTAGAAAtttttttNNNNNNNNggagacgaagcttggcg
FMC_epegRNAs_Osimertinib_resistance_pool	gctttatatatcttgtggaaaggacgaaacaccGGAATATAAACTTGTGGTAGTgttttagagctagaaatagcaagttaaaataaggctagtccgttatcaacttgaaaaagtggGaccgagtcggtCcTCTTGCCTACGtCACCAGCTCCAACTACCACAAGTTTATTTGACGCGGTTCTATCTAGTTACGCGTTAAACCAACTAGAAAtttttttNNNNNNNNggagacgaagcttggcg
FMC_epegRNAs_Osimertinib_resistance_pool	gctttatatatcttgtggaaaggacgaaacaccGCTGAATTAGCTGTATCGTCAgttttagagctagaaatagcaagttaaaataaggctagtccgttatcaacttgaaaaagtggGaccgagtcggtCcGGAGCTGGTGaCGTAGGCAAGAGTGCCTTGACGATACAGCTAATTTGACGCGGTTCTATCTAGTTACGCGTTAAACCAACTAGAAAtttttttNNNNNNNNggagacgaagcttggcg
FMC_epegRNAs_Osimertinib_resistance_pool	gctttatatatcttgtggaaaggacgaaacaccGTCTCGACACAGCAGGTCAAGgttttagagctagaaatagcaagttaaaataaggctagtccgttatcaacttgaaaaagtggGaccgagtcggtCcGTACTCCTCTcGACCTGCTGTGTCTTGACGCGGTTCTATCTAGTTACGCGTTAAACCAACTAGAAAtttttttNNNNNNNNggagacgaagcttggcg
FMC_epegRNAs_Osimertinib_resistance_pool	gctttatatatcttgtggaaaggacgaaacaccGTTGGATATTCTCGACACAGCgttttagagctagaaatagcaagttaaaataaggctagtccgttatcaacttgaaaaagtggGaccgagtcggtCcGTACTCCTCTcGACCTGCTGTGTCGAGAATATTTGACGCGGTTCTATCTAGTTACGCGTTAAACCAACTAGAAAtttttttNNNNNNNNggagacgaagcttggcg
FMC_epegRNAs_Osimertinib_resistance_pool	gctttatatatcttgtggaaaggacgaaacaccGTGATGGAGAAACCTGTCTCTgttttagagctagaaatagcaagttaaaataaggctagtccgttatcaacttgaaaaagtggGaccgagtcggtCcGTACTCCTCTcGACCTGCTGTGTCGAGAATATCCAAGAGACAGGTTTCTCCTTGACGCGGTTCTATCTAGTTACGCGTTAAACCAACTAGAAAtttttttNNNNNNNNggagacgaagcttggcg
FMC_epegRNAs_Osimertinib_resistance_pool	gctttatatatcttgtggaaaggacgaaacaccGCCTCCCCAGTCCTCATGTACgttttagagctagaaatagcaagttaaaataaggctagtccgttatcaacttgaaaaagtggGaccgagtcggtCcACAGCAGGTCgAGAGGAGTACAGTGCAATGAGGGACCAGTACATGAGGACTGGGTTGACGCGGTTCTATCTAGTTACGCGTTAAACCAACTAGAAAtttttttNNNNNNNNggagacgaagcttggcg
FMC_epegRNAs_Osimertinib_resistance_pool	gctttatatatcttgtggaaaggacgaaacaccGTTGGATATTCTCGACACAGCgttttagagctagaaatagcaagttaaaataaggctagtccgttatcaacttgaaaaagtggGaccgagtcggtCcTACTCCTCTTtACCTGCTGTGTCGAGAATATTTGACGCGGTTCTATCTAGTTACGCGTTAAACCAACTAGAAAtttttttNNNNNNNNggagacgaagcttggcg
FMC_epegRNAs_Osimertinib_resistance_pool	gctttatatatcttgtggaaaggacgaaacaccGTGATGGAGAAACCTGTCTCTgttttagagctagaaatagcaagttaaaataaggctagtccgttatcaacttgaaaaagtggGaccgagtcggtCcTACTCCTCTTtACCTGCTGTGTCGAGAATATCCAAGAGACAGGTTTCTCCTTGACGCGGTTCTATCTAGTTACGCGTTAAACCAACTAGAAAtttttttNNNNNNNNggagacgaagcttggcg
FMC_epegRNAs_Osimertinib_resistance_pool	gctttatatatcttgtggaaaggacgaaacaccGCCTCCCCAGTCCTCATGTACgttttagagctagaaatagcaagttaaaataaggctagtccgttatcaacttgaaaaagtggGaccgagtcggtCcACACAGCAGGTaAAGAGGAGTACAGTGCAATGAGGGACCAGTACATGAGGACTGGGTTGACGCGGTTCTATCTAGTTACGCGTTAAACCAACTAGAAAtttttttNNNNNNNNggagacgaagcttggcg
FMC_epegRNAs_Osimertinib_resistance_pool	gctttatatatcttgtggaaaggacgaaacaccGTCTCGACACAGCAGGTCAAGgttttagagctagaaatagcaagttaaaataaggctagtccgttatcaacttgaaaaagtggGaccgagtcggtCcGTACTCCTCTaGACCTGCTGTGTCTTGACGCGGTTCTATCTAGTTACGCGTTAAACCAACTAGAAAtttttttNNNNNNNNggagacgaagcttggcg
FMC_epegRNAs_Osimertinib_resistance_pool	gctttatatatcttgtggaaaggacgaaacaccGTTGGATATTCTCGACACAGCgttttagagctagaaatagcaagttaaaataaggctagtccgttatcaacttgaaaaagtggGaccgagtcggtCcGTACTCCTCTaGACCTGCTGTGTCGAGAATATTTGACGCGGTTCTATCTAGTTACGCGTTAAACCAACTAGAAAtttttttNNNNNNNNggagacgaagcttggcg
FMC_epegRNAs_Osimertinib_resistance_pool	gctttatatatcttgtggaaaggacgaaacaccGTGATGGAGAAACCTGTCTCTgttttagagctagaaatagcaagttaaaataaggctagtccgttatcaacttgaaaaagtggGaccgagtcggtCcGTACTCCTCTaGACCTGCTGTGTCGAGAATATCCAAGAGACAGGTTTCTCCTTGACGCGGTTCTATCTAGTTACGCGTTAAACCAACTAGAAAtttttttNNNNNNNNggagacgaagcttggcg
FMC_epegRNAs_Osimertinib_resistance_pool	gctttatatatcttgtggaaaggacgaaacaccGCCTCCCCAGTCCTCATGTACgttttagagctagaaatagcaagttaaaataaggctagtccgttatcaacttgaaaaagtggGaccgagtcggtCcACAGCAGGTCtAGAGGAGTACAGTGCAATGAGGGACCAGTACATGAGGACTGGGTTGACGCGGTTCTATCTAGTTACGCGTTAAACCAACTAGAAAtttttttNNNNNNNNggagacgaagcttggcg
FMC_epegRNAs_Osimertinib_resistance_pool	gctttatatatcttgtggaaaggacgaaacaccGTAAAACTGAGCAAGAGGCTTgttttagagctagaaatagcaagttaaaataaggctagtccgttatcaacttgaaaaagtggGaccgagtcggtCcGCCACCATGAcGTGCATCATTCATTTGTTTCATGAAATACTCCAAAGCCTCTTGCTCAGTTTGACGCGGTTCTATCTAGTTACGCGTTAAACCAACTAGAAAtttttttNNNNNNNNggagacgaagcttggcg
FMC_epegRNAs_Osimertinib_resistance_pool	gctttatatatcttgtggaaaggacgaaacaccGAATCTTTGGCCAGTACCTCAgttttagagctagaaatagcaagttaaaataaggctagtccgttatcaacttgaaaaagtggGaccgagtcggtCcAGCAAATCTTtTAATCCATGAGGTACTGGCCAAATTGACGCGGTTCTATCTAGTTACGCGTTAAACCAACTAGAAAtttttttNNNNNNNNggagacgaagcttggcg
FMC_epegRNAs_Osimertinib_resistance_pool	gctttatatatcttgtggaaaggacgaaacaccGTTGATCCAGTAACACCAATAgttttagagctagaaatagcaagttaaaataaggctagtccgttatcaacttgaaaaagtggGaccgagtcggtCcTCATGGATTAaAAGATTTGCTGAACCCTATTGGTGTTACTGGATTGACGCGGTTCTATCTAGTTACGCGTTAAACCAACTAGAAAtttttttNNNNNNNNggagacgaagcttggcg
FMC_epegRNAs_Osimertinib_resistance_pool	gctttatatatcttgtggaaaggacgaaacaccGTTTGATCCAGTAACACCAATgttttagagctagaaatagcaagttaaaataaggctagtccgttatcaacttgaaaaagtggGaccgagtcggtCcTCATGGATTAaAAGATTTGCTGAACCCTATTGGTGTTACTGGATTTGACGCGGTTCTATCTAGTTACGCGTTAAACCAACTAGAAAtttttttNNNNNNNNggagacgaagcttggcg
FMC_epegRNAs_Osimertinib_resistance_pool	gctttatatatcttgtggaaaggacgaaacaccGGAAAAATGGCTTTGAATCTTgttttagagctagaaatagcaagttaaaataaggctagtccgttatcaacttgaaaaagtggGaccgagtcggtCcAGCAAATCTTtTAATCCATGAGGTACTGGCCAAAGATTCAAAGCCATTTTGACGCGGTTCTATCTAGTTACGCGTTAAACCAACTAGAAAtttttttNNNNNNNNggagacgaagcttggcg
FMC_epegRNAs_Osimertinib_resistance_pool	gctttatatatcttgtggaaaggacgaaacaccGAAAAGGGTTGAAAAAGCCGAgttttagagctagaaatagcaagttaaaataaggctagtccgttatcaacttgaaaaagtggGaccgagtcggtCcGAAACAAGACaACTTTGTGACCTTCGGCTTTTTCAACCCTTGACGCGGTTCTATCTAGTTACGCGTTAAACCAACTAGAAAtttttttNNNNNNNNggagacgaagcttggcg
FMC_epegRNAs_Osimertinib_resistance_pool	gctttatatatcttgtggaaaggacgaaacaccGTGTTACTCAAGAAGCAGAAAgttttagagctagaaatagcaagttaaaataaggctagtccgttatcaacttgaaaaagtggGaccgagtcggtCcGTCACAAAGTtGTCTTGTTTCATCAAAAAATTCTTCCCTTTCTGCTTCTTGAGTTTGACGCGGTTCTATCTAGTTACGCGTTAAACCAACTAGAAAtttttttNNNNNNNNggagacgaagcttggcg
FMC_epegRNAs_Osimertinib_resistance_pool	gctttatatatcttgtggaaaggacgaaacaccGGTGTTACTCAAGAAGCAGAAgttttagagctagaaatagcaagttaaaataaggctagtccgttatcaacttgaaaaagtggGaccgagtcggtCcGTCACAAAGTtGTCTTGTTTCATCAAAAAATTCTTCCCTTTCTGCTTCTTGAGTATTGACGCGGTTCTATCTAGTTACGCGTTAAACCAACTAGAAAtttttttNNNNNNNNggagacgaagcttggcg
FMC_epegRNAs_Osimertinib_resistance_pool	gctttatatatcttgtggaaaggacgaaacaccGGGTTCAATTACTTTTAAAAAgttttagagctagaaatagcaagttaaaataaggctagtccgttatcaacttgaaaaagtggGaccgagtcggtCcGAAACAAGACaACTTTGTGACCTTCGGCTTTTTCAACCCTTTTTAAAAGTAATTGTTGACGCGGTTCTATCTAGTTACGCGTTAAACCAACTAGAAAtttttttNNNNNNNNggagacgaagcttggcg
FMC_epegRNAs_Osimertinib_resistance_pool	gctttatatatcttgtggaaaggacgaaacaccGATATTTTTCTTTGTTTTTTAgttttagagctagaaatagcaagttaaaataaggctagtccgttatcaacttgaaaaagtggGaccgagtcggtCcGGACAGTGTTtCTTAAAAAACAAAGAAAATTGACGCGGTTCTATCTAGTTACGCGTTAAACCAACTAGAAAtttttttNNNNNNNNggagacgaagcttggcg
FMC_epegRNAs_Osimertinib_resistance_pool	gctttatatatcttgtggaaaggacgaaacaccGTTTATATTTCCCCATGCCAAgttttagagctagaaatagcaagttaaaataaggctagtccgttatcaacttgaaaaagtggGaccgagtcggtCcGTTTTTTAAGaAACACTGTCCATTGGCATGGGGAAATATTGACGCGGTTCTATCTAGTTACGCGTTAAACCAACTAGAAAtttttttNNNNNNNNggagacgaagcttggcg
FMC_epegRNAs_Osimertinib_resistance_pool	gctttatatatcttgtggaaaggacgaaacaccGCATGCGGGACCAGTATATGAgttttagagctagaaatagcaagttaaaataaggctagtccgttatcaacttgaaaaagtggGaccgagtcggtCcTCTCCTGCCCTaATATACTGGTCCCGTTGACGCGGTTCTATCTAGTTACGCGTTAAACCAACTAGAAAtttttttNNNNNNNNggagacgaagcttggcg
FMC_epegRNAs_Osimertinib_resistance_pool	gctttatatatcttgtggaaaggacgaaacaccGCCATGCGGGACCAGTATATGgttttagagctagaaatagcaagttaaaataaggctagtccgttatcaacttgaaaaagtggGaccgagtcggtCcTCTCCTGCCCTaATATACTGGTCCCGCTTGACGCGGTTCTATCTAGTTACGCGTTAAACCAACTAGAAAtttttttNNNNNNNNggagacgaagcttggcg
FMC_epegRNAs_Osimertinib_resistance_pool	gctttatatatcttgtggaaaggacgaaacaccGGGCAGAGTTTACAGCCATGCgttttagagctagaaatagcaagttaaaataaggctagtccgttatcaacttgaaaaagtggGaccgagtcggtCcTCTCCTGCCCTaATATACTGGTCCCGCATGGCTGTAAACTCTTGACGCGGTTCTATCTAGTTACGCGTTAAACCAACTAGAAAtttttttNNNNNNNNggagacgaagcttggcg
FMC_epegRNAs_Osimertinib_resistance_pool	gctttatatatcttgtggaaaggacgaaacaccGAGGCAGAGTTTACAGCCATGgttttagagctagaaatagcaagttaaaataaggctagtccgttatcaacttgaaaaagtggGaccgagtcggtCcTCTCCTGCCCTaATATACTGGTCCCGCATGGCTGTAAACTCTTTGACGCGGTTCTATCTAGTTACGCGTTAAACCAACTAGAAAtttttttNNNNNNNNggagacgaagcttggcg
FMC_epegRNAs_Osimertinib_resistance_pool	gctttatatatcttgtggaaaggacgaaacaccGCATGCGGGACCAGTATATGAgttttagagctagaaatagcaagttaaaataaggctagtccgttatcaacttgaaaaagtggGaccgagtcggtCcTCTCCTGCCCTgATATACTGGTCCCGTTGACGCGGTTCTATCTAGTTACGCGTTAAACCAACTAGAAAtttttttNNNNNNNNggagacgaagcttggcg
FMC_epegRNAs_Osimertinib_resistance_pool	gctttatatatcttgtggaaaggacgaaacaccGCCATGCGGGACCAGTATATGgttttagagctagaaatagcaagttaaaataaggctagtccgttatcaacttgaaaaagtggGaccgagtcggtCcTCTCCTGCCCTgATATACTGGTCCCGCTTGACGCGGTTCTATCTAGTTACGCGTTAAACCAACTAGAAAtttttttNNNNNNNNggagacgaagcttggcg
FMC_epegRNAs_Osimertinib_resistance_pool	gctttatatatcttgtggaaaggacgaaacaccGGGCAGAGTTTACAGCCATGCgttttagagctagaaatagcaagttaaaataaggctagtccgttatcaacttgaaaaagtggGaccgagtcggtCcTCTCCTGCCCTgATATACTGGTCCCGCATGGCTGTAAACTCTTGACGCGGTTCTATCTAGTTACGCGTTAAACCAACTAGAAAtttttttNNNNNNNNggagacgaagcttggcg
FMC_epegRNAs_Osimertinib_resistance_pool	gctttatatatcttgtggaaaggacgaaacaccGAGGCAGAGTTTACAGCCATGgttttagagctagaaatagcaagttaaaataaggctagtccgttatcaacttgaaaaagtggGaccgagtcggtCcTCTCCTGCCCTgATATACTGGTCCCGCATGGCTGTAAACTCTTTGACGCGGTTCTATCTAGTTACGCGTTAAACCAACTAGAAAtttttttNNNNNNNNggagacgaagcttggcg
FMC_epegRNAs_Osimertinib_resistance_pool	gctttatatatcttgtggaaaggacgaaacaccGCATGCGGGACCAGTATATGAgttttagagctagaaatagcaagttaaaataaggctagtccgttatcaacttgaaaaagtggGaccgagtcggtCcTCTCCTGCCCTtATATACTGGTCCCGTTGACGCGGTTCTATCTAGTTACGCGTTAAACCAACTAGAAAtttttttNNNNNNNNggagacgaagcttggcg
FMC_epegRNAs_Osimertinib_resistance_pool	gctttatatatcttgtggaaaggacgaaacaccGCCATGCGGGACCAGTATATGgttttagagctagaaatagcaagttaaaataaggctagtccgttatcaacttgaaaaagtggGaccgagtcggtCcTCTCCTGCCCTtATATACTGGTCCCGCTTGACGCGGTTCTATCTAGTTACGCGTTAAACCAACTAGAAAtttttttNNNNNNNNggagacgaagcttggcg
FMC_epegRNAs_Osimertinib_resistance_pool	gctttatatatcttgtggaaaggacgaaacaccGGGCAGAGTTTACAGCCATGCgttttagagctagaaatagcaagttaaaataaggctagtccgttatcaacttgaaaaagtggGaccgagtcggtCcTCTCCTGCCCTtATATACTGGTCCCGCATGGCTGTAAACTCTTGACGCGGTTCTATCTAGTTACGCGTTAAACCAACTAGAAAtttttttNNNNNNNNggagacgaagcttggcg
FMC_epegRNAs_Osimertinib_resistance_pool	gctttatatatcttgtggaaaggacgaaacaccGAGGCAGAGTTTACAGCCATGgttttagagctagaaatagcaagttaaaataaggctagtccgttatcaacttgaaaaagtggGaccgagtcggtCcTCTCCTGCCCTtATATACTGGTCCCGCATGGCTGTAAACTCTTTGACGCGGTTCTATCTAGTTACGCGTTAAACCAACTAGAAAtttttttNNNNNNNNggagacgaagcttggcg
FMC_epegRNAs_Osimertinib_resistance_pool	gctttatatatcttgtggaaaggacgaaacaccGCCTCATATACTGGTCCCGCAgttttagagctagaaatagcaagttaaaataaggctagtccgttatcaacttgaaaaagtggGaccgagtcggtCcAGGCAGAGTTaACAGCCATGCGGGACCAGTATATTTGACGCGGTTCTATCTAGTTACGCGTTAAACCAACTAGAAAtttttttNNNNNNNNggagacgaagcttggcg
FMC_epegRNAs_Osimertinib_resistance_pool	gctttatatatcttgtggaaaggacgaaacaccGAATGACCCTTGTTTCCCTCTgttttagagctagaaatagcaagttaaaataaggctagtccgttatcaacttgaaaaagtggGaccgagtcggtCcGCATGGCTGTtAACTCTGCCTAGAGGGAAACAAGGGTTTGACGCGGTTCTATCTAGTTACGCGTTAAACCAACTAGAAAtttttttNNNNNNNNggagacgaagcttggcg
FMC_epegRNAs_Osimertinib_resistance_pool	gctttatatatcttgtggaaaggacgaaacaccGCTTCTCCTGCCCTCATATACgttttagagctagaaatagcaagttaaaataaggctagtccgttatcaacttgaaaaagtggGaccgagtcggtCcAGGCAGAGTTaACAGCCATGCGGGACCAGTATATGAGGGCAGGATTGACGCGGTTCTATCTAGTTACGCGTTAAACCAACTAGAAAtttttttNNNNNNNNggagacgaagcttggcg
FMC_epegRNAs_Osimertinib_resistance_pool	gctttatatatcttgtggaaaggacgaaacaccGCCTCATATACTGGTCCCGCAgttttagagctagaaatagcaagttaaaataaggctagtccgttatcaacttgaaaaagtggGaccgagtcggtCcAGGCAGAGTTgACAGCCATGCGGGACCAGTATATTTGACGCGGTTCTATCTAGTTACGCGTTAAACCAACTAGAAAtttttttNNNNNNNNggagacgaagcttggcg
FMC_epegRNAs_Osimertinib_resistance_pool	gctttatatatcttgtggaaaggacgaaacaccGAATGACCCTTGTTTCCCTCTgttttagagctagaaatagcaagttaaaataaggctagtccgttatcaacttgaaaaagtggGaccgagtcggtCcGCATGGCTGTcAACTCTGCCTAGAGGGAAACAAGGGTTTGACGCGGTTCTATCTAGTTACGCGTTAAACCAACTAGAAAtttttttNNNNNNNNggagacgaagcttggcg
FMC_epegRNAs_Osimertinib_resistance_pool	gctttatatatcttgtggaaaggacgaaacaccGCTTCTCCTGCCCTCATATACgttttagagctagaaatagcaagttaaaataaggctagtccgttatcaacttgaaaaagtggGaccgagtcggtCcAGGCAGAGTTgACAGCCATGCGGGACCAGTATATGAGGGCAGGATTGACGCGGTTCTATCTAGTTACGCGTTAAACCAACTAGAAAtttttttNNNNNNNNggagacgaagcttggcg
FMC_epegRNAs_Osimertinib_resistance_pool	gctttatatatcttgtggaaaggacgaaacaccGACAGTAAAAATAGGTGATTTgttttagagctagaaatagcaagttaaaataaggctagtccgttatcaacttgaaaaagtggGaccgagtcggtCcTCGAGATTTCtCTGTAGCTAGACCAAAATCACCTATTTTTATTGACGCGGTTCTATCTAGTTACGCGTTAAACCAACTAGAAAtttttttNNNNNNNNggagacgaagcttggcg
FMC_epegRNAs_Osimertinib_resistance_pool	gctttatatatcttgtggaaaggacgaaacaccGGAAGACCTCACAGTAAAAATgttttagagctagaaatagcaagttaaaataaggctagtccgttatcaacttgaaaaagtggGaccgagtcggtCcTCGAGATTTCtCTGTAGCTAGACCAAAATCACCTATTTTTACTGTGAGGTTTGACGCGGTTCTATCTAGTTACGCGTTAAACCAACTAGAAAtttttttNNNNNNNNggagacgaagcttggcg
FMC_epegRNAs_Osimertinib_resistance_pool	gctttatatatcttgtggaaaggacgaaacaccGAGACAACTGTTCAAACTGATgttttagagctagaaatagcaagttaaaataaggctagtccgttatcaacttgaaaaagtggGaccgagtcggtCcTCTAGCTACAGaGAAATCTCGATGGAGTGGGTCCCATCAGTTTGAACAGTTTTGACGCGGTTCTATCTAGTTACGCGTTAAACCAACTAGAAAtttttttNNNNNNNNggagacgaagcttggcg
FMC_epegRNAs_Osimertinib_resistance_pool	gctttatatatcttgtggaaaggacgaaacaccGCAGACAACTGTTCAAACTGAgttttagagctagaaatagcaagttaaaataaggctagtccgttatcaacttgaaaaagtggGaccgagtcggtCcTCTAGCTACAGaGAAATCTCGATGGAGTGGGTCCCATCAGTTTGAACAGTTGTTGACGCGGTTCTATCTAGTTACGCGTTAAACCAACTAGAAAtttttttNNNNNNNNggagacgaagcttggcg
