## Supplementary Tables for "A multiplex, prime editing framework for identifying drug resistance variants at scale": Table_S5_epegRNA_search_sequences_121_epegRNA_screens.csv

	Target_name	grep_seq_R1
1	MET_Y1003*_C>G	GACTAGCGAGC
2	MET_X1010_splice_116412044_G>T	AGAAGTTATAT
3	MET_X1010_splice_116412044_G>A	AGAAGATATAT
4	MET_X1010_splice_116412045_T>C	GAAGGCATATT
5	EGFR_C797S_T>A	TCGGCAGCCTC
6	EGFR_C797G_T>G	TCGGCGGCCTC
7	EGFR_G796R_G>C	CCTTCCGCTGC
8	EGFR_G796S_G>A	CCTTCAGCTGC
9	EGFR_G796D_G>A	CTTCGACTGCC
10	EGFR_L792H_T>A	GCAGCACATGC
11	EGFR_L718Q_T>A	AGTGCAGGGCT
12	EGFR_G724S_G>A	CGTGCTGAACG
13	EGFR_G719S_G>A	TGCTGAGCTCC
14	EGFR_S768I_G>T	GGCCATCGTGG
15	EGFR_T790M_ctrl_C>T	CATCATGCAGC
16	KRAS_G12D_G>A	CGCCATCAGCT
17	KRAS_G12S_G>A	GCCACTAGCTC
18	KRAS_G12C_G>T	GCCACAAGCTC
19	KRAS_G12V_G>T	CGCCAACAGCT
20	KRAS_G13D_G>A	TGGTGACGTAG
21	KRAS_Q61R_A>G	AGGTCGAGAGG
22	KRAS_Q61K_C>A	CAGGTAAAGAG
23	KRAS_Q61L_A>T	AGGTCTAGAGG
24	PIK3CA_H1047R_A>G	CATGACGTGCA
25	PIK3CA_E453K_G>A	GATTAAAAGAT
26	PIK3CA_R88Q_G>A	AAGACAACTTT
27	PIK3CA_E418K_G>A	TTAAGAAACAC
28	RIT1_M90I_G>T	GCCCTAATATA
29	RIT1_M90I_G>C	GCCCTGATATA
30	RIT1_M90I_G>A	GCCCTTATATA
31	RIT1_F82L_T>A	GAGTTAACAGC
32	RIT1_F82L_T>G	GAGTTGACAGC
33	BRAF_V600E_T>A	TACAGAGAAAT
34	MET_X1010_splice_116412042_116412045_ AGGT_del	AGAATATTTC
35	MET_X1010_splice_116412042_116412047_ AGGTAT_del	AGAATTTCAG
