## Supplementary Tables for "A multiplex, prime editing framework for identifying drug resistance variants at scale": Table_S6_statistical_testing_results_121_epegRNA_second_screen.csv

	Day	Replicate	gene	AA_change	nucleotide_change	edit_ID	p_value	plot_pval	mean_z_score
1	3	1	BRAF	V600E	T>A	BRAF_V600E_T>A	0.203576273194629	0.691272840387894	0.197298683357662
2	3	1	EGFR	C797G	T>G	EGFR_C797G_T>G	0.949142403552583	0.0226686237819503	-0.00865447525860693
3	3	1	EGFR	C797S	T>A	EGFR_C797S_T>A	0.0176781028512174	1.75256434370395	0.697565487991442
4	3	1	EGFR	G719S	G>A	EGFR_G719S_G>A	0.829884229090904	0.0809824885562412	0.116415723454844
5	3	1	EGFR	G724S	G>A	EGFR_G724S_G>A	0.453766264063878	0.343167795528042	0.128135309454753
6	3	1	EGFR	G796D	G>A	EGFR_G796D_G>A	0.545616547267056	0.263112467021301	0.097452248592407
7	3	1	EGFR	G796R	G>C	EGFR_G796R_G>C	0.489467381802017	0.310276244362156	0.102631983441837
8	3	1	EGFR	G796S	G>A	EGFR_G796S_G>A	0.731846503824876	0.135579997537512	0.0506551892058154
9	3	1	EGFR	L718Q	T>A	EGFR_L718Q_T>A	0.596153512784468	0.224641892658176	-0.22979032166014
10	3	1	EGFR	L792H	T>A	EGFR_L792H_T>A	0.580149856971785	0.236459810489459	0.0743260009801598
11	3	1	EGFR	S768I	G>T	EGFR_S768I_G>T	0.28772093810268	0.54102853236905	0.172201080101102
12	3	1	KRAS	G12C	G>T	KRAS_G12C_G>T	0.00493466449508069	2.30674236941548	0.542705887212074
13	3	1	KRAS	G12D	G>A	KRAS_G12D_G>A	0.919207013044506	0.0365866708788314	0.0130240388519066
14	3	1	KRAS	G12S	G>A	KRAS_G12S_G>A	0.957998277382094	0.0186352718443404	-0.00816635399819177
15	3	1	KRAS	G12V	G>T	KRAS_G12V_G>T	0.128384418538952	0.891487681509951	0.382880495497113
16	3	1	KRAS	G13D	G>A	KRAS_G13D_G>A	0.564428334258767	0.248391192821019	0.107233256966661
17	3	1	KRAS	Q61K	C>A	KRAS_Q61K_C>A	0.677995448288536	0.168773221752122	0.145816992976256
18	3	1	KRAS	Q61L	A>T	KRAS_Q61L_A>T	0.807569442308036	0.0928201227250283	-0.0983725950279316
19	3	1	KRAS	Q61R	A>G	KRAS_Q61R_A>G	0.773603136312539	0.111481778221244	0.143464245580467
20	3	1	MET	X1010	splice	MET_X1010_splice_116412042_116412045_ AGGT_del	0.981789546202918	0.00798159644735112	0.00770892345079499
21	3	1	MET	X1010	splice	MET_X1010_splice_116412042_116412047_ AGGTAT_del	0.382988353437628	0.416814432597114	0.127974281735104
22	3	1	MET	X1010	splice	MET_X1010_splice_116412044_G>A	0.736185258283254	0.133012883317411	-0.12726645270617
23	3	1	MET	X1010	splice	MET_X1010_splice_116412044_G>T	0.0803044874836925	1.09526018529478	0.603601184538931
24	3	1	MET	X1010	splice	MET_X1010_splice_116412045_T>C	0.135380649365045	0.868443407102556	-0.363828784352484
25	3	1	MET	Y1003*	C>G	MET_Y1003*_C>G	0.0384390592009168	1.41522725026599	-0.260120312524234
26	3	1	PIK3CA	E418K	G>A	PIK3CA_E418K_G>A	0.940330955286	0.02671926687072	0.0258255061044756
27	3	1	PIK3CA	E453K	G>A	PIK3CA_E453K_G>A	0.734524701064283	0.13399359489682	0.067415572744775
28	3	1	PIK3CA	H1047R	A>G	PIK3CA_H1047R_A>G	0.828164528758284	0.0818833747687349	0.0456932802034059
29	3	1	PIK3CA	R88Q	G>A	PIK3CA_R88Q_G>A	0.495817628475119	0.30467803623426	-0.0796929228330502
30	3	1	RIT1	F82L	T>A	RIT1_F82L_T>A	0.0528194914295487	1.27720578469676	-0.229351298611832
31	3	1	RIT1	F82L	T>G	RIT1_F82L_T>G	0.25553787362305	0.592544723370649	0.194441737603087
32	3	1	RIT1	M90I	G>A	RIT1_M90I_G>A	0.713989272009288	0.146308313633028	-0.092730958949453
33	3	1	RIT1	M90I	G>C	RIT1_M90I_G>C	0.729984108598988	0.136686594157476	0.076570793261174
34	3	1	RIT1	M90I	G>T	RIT1_M90I_G>T	0.126573051603223	0.897658749182927	-0.340655198644057
35	7	1	BRAF	V600E	T>A	BRAF_V600E_T>A	0.271949162153749	0.565512274861548	-0.31913625332702
36	7	1	EGFR	C797G	T>G	EGFR_C797G_T>G	0.164828764978632	0.782966995421845	-0.340448692119411
37	7	1	EGFR	C797S	T>A	EGFR_C797S_T>A	4.70902734996917e-10	9.32706878717329	2.819854298967
38	7	1	EGFR	G719S	G>A	EGFR_G719S_G>A	0.481248803666407	0.31763033709222	0.424879198953606
39	7	1	EGFR	G724S	G>A	EGFR_G724S_G>A	0.3350250469863	0.474922723227905	0.218038574487282
40	7	1	EGFR	G796D	G>A	EGFR_G796D_G>A	0.925863515430298	0.0334530293701124	-0.0177050911379535
41	7	1	EGFR	G796R	G>C	EGFR_G796R_G>C	0.262999777283775	0.580044619283886	0.218636204712034
42	7	1	EGFR	G796S	G>A	EGFR_G796S_G>A	0.699246707234044	0.155369570052541	0.0538948097534053
43	7	1	EGFR	L718Q	T>A	EGFR_L718Q_T>A	0.231194733790309	0.636022062603831	0.469930767608876
44	7	1	EGFR	L792H	T>A	EGFR_L792H_T>A	0.0151380466455267	1.8199301608861	0.462052358505839
45	7	1	EGFR	S768I	G>T	EGFR_S768I_G>T	0.752560949918938	0.123458320795213	0.0865022105934514
46	7	1	KRAS	G12C	G>T	KRAS_G12C_G>T	1.12117028416982e-06	5.95032842142914	1.726465398529
47	7	1	KRAS	G12D	G>A	KRAS_G12D_G>A	2.82354276804635e-05	4.54920562964275	1.21302929099908
48	7	1	KRAS	G12S	G>A	KRAS_G12S_G>A	0.000215838765081961	3.66587055247399	0.939550041686521
49	7	1	KRAS	G12V	G>T	KRAS_G12V_G>T	3.31267928443896e-05	4.47982060810857	1.18805733518399
50	7	1	KRAS	G13D	G>A	KRAS_G13D_G>A	0.421710522212307	0.374985562651886	0.24118168327341
51	7	1	KRAS	Q61K	C>A	KRAS_Q61K_C>A	0.893987903326053	0.0486683576630168	0.0458431122986311
52	7	1	KRAS	Q61L	A>T	KRAS_Q61L_A>T	0.509315236940652	0.293013331048912	0.298763317591206
53	7	1	KRAS	Q61R	A>G	KRAS_Q61R_A>G	0.781573767891004	0.107030025352957	-0.390335779538639
54	7	1	MET	X1010	splice	MET_X1010_splice_116412042_116412045_ AGGT_del	0.556008019426766	0.254918944447303	0.204462095133584
55	7	1	MET	X1010	splice	MET_X1010_splice_116412042_116412047_ AGGTAT_del	0.282716462867828	0.548648901363745	0.268180761965383
56	7	1	MET	X1010	splice	MET_X1010_splice_116412044_G>A	0.606624727694411	0.2170798906255	0.299226990703187
57	7	1	MET	X1010	splice	MET_X1010_splice_116412044_G>T	0.299869809751424	0.523067255875546	-0.448605866676888
58	7	1	MET	X1010	splice	MET_X1010_splice_116412045_T>C	0.144730269907507	0.839440627975826	-1.01087239858235
59	7	1	MET	Y1003*	C>G	MET_Y1003*_C>G	0.000909424103144569	3.04123353954815	-1.25705504988524
60	7	1	PIK3CA	E418K	G>A	PIK3CA_E418K_G>A	0.370777128835929	0.430887062895109	-0.516591182983322
61	7	1	PIK3CA	E453K	G>A	PIK3CA_E453K_G>A	0.459879993640394	0.33735548331696	-0.148350621580973
62	7	1	PIK3CA	H1047R	A>G	PIK3CA_H1047R_A>G	0.932166574282854	0.0305064740968206	-0.0549456951126555
63	7	1	PIK3CA	R88Q	G>A	PIK3CA_R88Q_G>A	0.888500613181763	0.0513422681385175	0.0268674261129152
64	7	1	RIT1	F82L	T>A	RIT1_F82L_T>A	0.278394317587296	0.555339633521487	0.201311058951408
65	7	1	RIT1	F82L	T>G	RIT1_F82L_T>G	0.0848206404710168	1.07149845255565	-0.533204102754617
66	7	1	RIT1	M90I	G>A	RIT1_M90I_G>A	0.263295659523666	0.579556300257616	0.218870528008369
67	7	1	RIT1	M90I	G>C	RIT1_M90I_G>C	0.850385269982167	0.0703842710869084	-0.0357468581985181
68	7	1	RIT1	M90I	G>T	RIT1_M90I_G>T	0.684567563859066	0.164583682426812	-0.0972517408510469
69	10	1	BRAF	V600E	T>A	BRAF_V600E_T>A	0.889282586753926	0.0509602116208289	-0.0374129244815533
70	10	1	EGFR	C797G	T>G	EGFR_C797G_T>G	0.909983379342181	0.0409665399051656	0.0279607131190976
71	10	1	EGFR	C797S	T>A	EGFR_C797S_T>A	9.82332755149591e-12	11.0077413744877	3.80846132231101
72	10	1	EGFR	G719S	G>A	EGFR_G719S_G>A	0.877951216111483	0.0565296152581345	0.112938483157158
73	10	1	EGFR	G724S	G>A	EGFR_G724S_G>A	0.316435767891646	0.499714432506797	-0.411239565537185
74	10	1	EGFR	G796D	G>A	EGFR_G796D_G>A	0.15162813662025	0.819220202100463	-0.234407405706052
75	10	1	EGFR	G796R	G>C	EGFR_G796R_G>C	0.921790500546048	0.0353677717828701	-0.0356122835286943
76	10	1	EGFR	G796S	G>A	EGFR_G796S_G>A	0.161851266926965	0.790883896710982	0.318047191609948
77	10	1	EGFR	L718Q	T>A	EGFR_L718Q_T>A	0.436346772554895	0.360168231950688	-0.428262997765412
78	10	1	EGFR	L792H	T>A	EGFR_L792H_T>A	0.544607990291999	0.263915991137318	0.23867088213588
79	10	1	EGFR	S768I	G>T	EGFR_S768I_G>T	0.0018691660073982	2.72835212564346	-1.43505256711017
80	10	1	KRAS	G12C	G>T	KRAS_G12C_G>T	3.96305813088623e-09	8.40196955730549	2.38404972640434
81	10	1	KRAS	G12D	G>A	KRAS_G12D_G>A	3.31764028951794e-08	7.47917070352749	1.83151430815115
82	10	1	KRAS	G12S	G>A	KRAS_G12S_G>A	1.77203541854308e-06	5.7515276019049	1.72186735499305
83	10	1	KRAS	G12V	G>T	KRAS_G12V_G>T	1.17258671937054e-08	7.93085502891018	2.14524109547834
84	10	1	KRAS	G13D	G>A	KRAS_G13D_G>A	0.402189552057715	0.395569215545885	-0.445953864176521
85	10	1	KRAS	Q61K	C>A	KRAS_Q61K_C>A	0.510057747776202	0.292380651116252	0.245198781909169
86	10	1	KRAS	Q61L	A>T	KRAS_Q61L_A>T	0.244354308282709	0.611979999394507	0.582810445013313
87	10	1	KRAS	Q61R	A>G	KRAS_Q61R_A>G	0.139826996602843	0.854408970623663	-1.41199988496298
88	10	1	MET	X1010	splice	MET_X1010_splice_116412042_116412045_ AGGT_del	0.00889980284632099	2.0506196139959	-0.813958312205907
89	10	1	MET	X1010	splice	MET_X1010_splice_116412042_116412047_ AGGTAT_del	0.00352154923768667	2.45326623499957	0.736950419247287
90	10	1	MET	X1010	splice	MET_X1010_splice_116412044_G>A	0.269692020591124	0.56913190287788	-0.305309604786147
91	10	1	MET	X1010	splice	MET_X1010_splice_116412044_G>T	0.0857111586423617	1.06696263407058	1.06836957417475
92	10	1	MET	X1010	splice	MET_X1010_splice_116412045_T>C	0.0122186379214152	1.9129772045831	-1.14051443228174
93	10	1	MET	Y1003*	C>G	MET_Y1003*_C>G	5.16380929021766e-06	5.28702980547137	-1.99452384691391
94	10	1	PIK3CA	E418K	G>A	PIK3CA_E418K_G>A	0.0378895301409757	1.42148078027388	-1.1530904272013
95	10	1	PIK3CA	E453K	G>A	PIK3CA_E453K_G>A	0.0352815703938519	1.45245209252532	-0.830631019433572
96	10	1	PIK3CA	H1047R	A>G	PIK3CA_H1047R_A>G	0.317487793619504	0.498272967271529	0.41569588364949
97	10	1	PIK3CA	R88Q	G>A	PIK3CA_R88Q_G>A	0.0960596460378372	1.01745901798955	-0.331070699462702
98	10	1	RIT1	F82L	T>A	RIT1_F82L_T>A	0.266447211234979	0.57438882093479	-0.305585517149252
99	10	1	RIT1	F82L	T>G	RIT1_F82L_T>G	0.416086151631947	0.380816738352481	-0.262756995393793
100	10	1	RIT1	M90I	G>A	RIT1_M90I_G>A	0.000338338421448628	3.47064868126714	0.666789396842541
101	10	1	RIT1	M90I	G>C	RIT1_M90I_G>C	8.91600817380551e-05	4.04982954204947	-0.906266143826905
102	10	1	RIT1	M90I	G>T	RIT1_M90I_G>T	0.517633461648976	0.285977657107924	-0.117432379361355
103	14	1	BRAF	V600E	T>A	BRAF_V600E_T>A	0.0511142642743578	1.29145788594811	0.753397986238331
104	14	1	EGFR	C797G	T>G	EGFR_C797G_T>G	9.69613121763242e-06	5.01340151583578	1.11661509905135
105	14	1	EGFR	C797S	T>A	EGFR_C797S_T>A	2.52525695642709e-21	20.5976944238501	6.38237630551358
106	14	1	EGFR	G719S	G>A	EGFR_G719S_G>A	0.102635890668478	0.988700744549448	1.50287049788104
107	14	1	EGFR	G724S	G>A	EGFR_G724S_G>A	0.355800967562943	0.44879287523277	-0.420494638821766
108	14	1	EGFR	G796D	G>A	EGFR_G796D_G>A	0.00793192940769415	2.10062115956826	-1.65626430099413
109	14	1	EGFR	G796R	G>C	EGFR_G796R_G>C	0.025352408332405	1.59598077890287	1.5916499321796
110	14	1	EGFR	G796S	G>A	EGFR_G796S_G>A	7.6485104387734e-07	6.11642313624643	1.41207467648523
111	14	1	EGFR	L718Q	T>A	EGFR_L718Q_T>A	0.383268942407803	0.416496371685884	0.77946000773036
112	14	1	EGFR	L792H	T>A	EGFR_L792H_T>A	0.00104662692723086	2.98020809608466	1.5881983682717
113	14	1	EGFR	S768I	G>T	EGFR_S768I_G>T	0.0605153673610819	1.21813432596489	-2.21731922685146
114	14	1	KRAS	G12C	G>T	KRAS_G12C_G>T	3.39113849105543e-13	12.4696544736625	4.3209846623659
115	14	1	KRAS	G12D	G>A	KRAS_G12D_G>A	1.22081914871475e-15	14.9133486673676	4.33082605679392
116	14	1	KRAS	G12S	G>A	KRAS_G12S_G>A	4.2304245897648e-14	13.3736160421431	3.56233438354886
117	14	1	KRAS	G12V	G>T	KRAS_G12V_G>T	5.79879526228148e-15	14.2366622245905	3.63988071984106
118	14	1	KRAS	G13D	G>A	KRAS_G13D_G>A	0.612279898782148	0.213049998266851	0.4174260118259
119	14	1	KRAS	Q61K	C>A	KRAS_Q61K_C>A	0.0507743663419416	1.29435548783286	0.982649187058201
120	14	1	KRAS	Q61L	A>T	KRAS_Q61L_A>T	0.000381656978162042	3.4183267926311	2.21106917565582
121	14	1	KRAS	Q61R	A>G	KRAS_Q61R_A>G	0.338235784747819	0.470780446719431	1.12573896083501
122	14	1	MET	X1010	splice	MET_X1010_splice_116412042_116412045_ AGGT_del	9.56202577906509e-07	6.01945008978783	1.30621469414994
123	14	1	MET	X1010	splice	MET_X1010_splice_116412042_116412047_ AGGTAT_del	5.21053022105139e-06	5.28311808085398	2.06586570382197
124	14	1	MET	X1010	splice	MET_X1010_splice_116412044_G>A	0.678197295968984	0.168643946123975	0.356027028569742
125	14	1	MET	X1010	splice	MET_X1010_splice_116412044_G>T	0.933826496574163	0.0297338074745091	-0.0557635750939539
126	14	1	MET	X1010	splice	MET_X1010_splice_116412045_T>C	0.331529912118122	0.479477281492129	0.366457349577295
127	14	1	MET	Y1003*	C>G	MET_Y1003*_C>G	0.0275353217427981	1.56010984453932	-2.68119587953042
128	14	1	PIK3CA	E418K	G>A	PIK3CA_E418K_G>A	0.0106526819683015	1.9725410384789	1.45493439257107
129	14	1	PIK3CA	E453K	G>A	PIK3CA_E453K_G>A	0.538900924302048	0.268491071518217	0.286755439803654
130	14	1	PIK3CA	H1047R	A>G	PIK3CA_H1047R_A>G	3.83675083791880e-12	11.4160364033637	3.19808079332974
131	14	1	PIK3CA	R88Q	G>A	PIK3CA_R88Q_G>A	0.259628068895969	0.585648356911509	0.256235707481124
132	14	1	RIT1	F82L	T>A	RIT1_F82L_T>A	0.00157676840525056	2.80223209088666	-3.56038945430414
133	14	1	RIT1	F82L	T>G	RIT1_F82L_T>G	0.0273128625556904	1.56363278074671	0.916527057590742
134	14	1	RIT1	M90I	G>A	RIT1_M90I_G>A	2.67478985671773e-06	5.57271033239149	1.83224273432535
135	14	1	RIT1	M90I	G>C	RIT1_M90I_G>C	0.536794945819576	0.270191581909485	-0.204966930898164
136	14	1	RIT1	M90I	G>T	RIT1_M90I_G>T	1.60804698453452e-06	5.79370126601918	1.09601550799275
137	17	1	BRAF	V600E	T>A	BRAF_V600E_T>A	0.0248921063220774	1.60393835267419	1.05996570135345
138	17	1	EGFR	C797G	T>G	EGFR_C797G_T>G	0.00107411860017008	2.9689477628118	0.826505848704953
139	17	1	EGFR	C797S	T>A	EGFR_C797S_T>A	3.27940760665179e-14	13.484204600312	6.83490905918761
140	17	1	EGFR	G719S	G>A	EGFR_G719S_G>A	0.532016052458535	0.274075263590315	-0.773807019126264
141	17	1	EGFR	G724S	G>A	EGFR_G724S_G>A	0.723969397648368	0.140279791141718	-0.179152636833551
142	17	1	EGFR	G796D	G>A	EGFR_G796D_G>A	0.0998546039029044	1.00063190672185	-1.26952857534927
143	17	1	EGFR	G796R	G>C	EGFR_G796R_G>C	0.00399886095349805	2.39806369668628	1.5037298834289
144	17	1	EGFR	G796S	G>A	EGFR_G796S_G>A	0.317724883225175	0.497948771247127	0.33014843535273
145	17	1	EGFR	L718Q	T>A	EGFR_L718Q_T>A	0.349503946294051	0.456547916215712	0.579593478725798
146	17	1	EGFR	L792H	T>A	EGFR_L792H_T>A	3.71594127652911e-05	4.42993115783256	1.46508371132441
147	17	1	EGFR	S768I	G>T	EGFR_S768I_G>T	0.00533652039708938	2.27274182628709	2.61848473510331
148	17	1	KRAS	G12C	G>T	KRAS_G12C_G>T	1.13617102276038e-09	8.9445562912916	4.00225408730016
149	17	1	KRAS	G12D	G>A	KRAS_G12D_G>A	4.43273985177015e-12	11.3533277557875	3.78245327426917
150	17	1	KRAS	G12S	G>A	KRAS_G12S_G>A	1.07757390646341e-12	11.9675529336327	3.28140885739491
151	17	1	KRAS	G12V	G>T	KRAS_G12V_G>T	5.46321219180628e-10	9.2625519311089	3.78228604868286
152	17	1	KRAS	G13D	G>A	KRAS_G13D_G>A	0.890605792083365	0.0503144847475038	-0.184000205950738
153	17	1	KRAS	Q61K	C>A	KRAS_Q61K_C>A	0.568859433551197	0.244995035494013	0.460199702802147
154	17	1	KRAS	Q61L	A>T	KRAS_Q61L_A>T	4.6872530465265e-05	4.32908159998019	2.94466181262775
155	17	1	KRAS	Q61R	A>G	KRAS_Q61R_A>G	0.883211845440986	0.0539351149147429	-0.201293469374244
156	17	1	MET	X1010	splice	MET_X1010_splice_116412042_116412045_ AGGT_del	0.215733847000634	0.666081712048967	0.403116003379965
157	17	1	MET	X1010	splice	MET_X1010_splice_116412042_116412047_ AGGTAT_del	8.06543216734477e-06	5.09337235699609	1.89660075137711
158	17	1	MET	X1010	splice	MET_X1010_splice_116412044_G>A	0.00679453612264743	2.16784018812227	-2.63906392267531
159	17	1	MET	X1010	splice	MET_X1010_splice_116412044_G>T	1.44735226290293e-06	5.83942575553181	-4.1576105536605
160	17	1	MET	X1010	splice	MET_X1010_splice_116412045_T>C	0.557235614848948	0.253961134103645	-0.233727136710984
161	17	1	MET	Y1003*	C>G	MET_Y1003*_C>G	0.117686144501788	0.929274664774439	-1.6420206444103
162	17	1	PIK3CA	E418K	G>A	PIK3CA_E418K_G>A	0.589391056200305	0.229596458700423	-0.544457531363255
163	17	1	PIK3CA	E453K	G>A	PIK3CA_E453K_G>A	0.167910196047678	0.774922931302111	-1.28400677920847
164	17	1	PIK3CA	H1047R	A>G	PIK3CA_H1047R_A>G	7.77969511461155e-05	4.10903742262938	3.87641252340178
165	17	1	PIK3CA	R88Q	G>A	PIK3CA_R88Q_G>A	0.386566671074753	0.412775592605156	-0.446059879843583
166	17	1	RIT1	F82L	T>A	RIT1_F82L_T>A	0.0548520331201687	1.26080727043191	0.693934869239059
167	17	1	RIT1	F82L	T>G	RIT1_F82L_T>G	0.341179325600922	0.467017293593241	0.859729872570659
168	17	1	RIT1	M90I	G>A	RIT1_M90I_G>A	0.0127801529525156	1.89346394852222	1.28997020720874
169	17	1	RIT1	M90I	G>C	RIT1_M90I_G>C	0.00846319137772459	2.07246583833447	-1.82257282908559
170	17	1	RIT1	M90I	G>T	RIT1_M90I_G>T	0.000283152818258217	3.54797911142435	1.45470896094116
171	21	1	BRAF	V600E	T>A	BRAF_V600E_T>A	0.104509242288032	0.98084530096725	0.817384218718586
172	21	1	EGFR	C797G	T>G	EGFR_C797G_T>G	0.312298641531547	0.505429904904084	0.358909926242141
173	21	1	EGFR	C797S	T>A	EGFR_C797S_T>A	1.04910728501727e-10	9.979180097213	6.95458443535047
174	21	1	EGFR	G719S	G>A	EGFR_G719S_G>A	0.129053188801544	0.889231259916665	1.15382212190066
175	21	1	EGFR	G724S	G>A	EGFR_G724S_G>A	0.0812433259093722	1.09021230591566	0.874994334137721
176	21	1	EGFR	G796D	G>A	EGFR_G796D_G>A	0.00845243514490772	2.07301815286823	-1.41198075774835
177	21	1	EGFR	G796R	G>C	EGFR_G796R_G>C	0.000704339042863035	3.15221823716494	2.231799456915
178	21	1	EGFR	G796S	G>A	EGFR_G796S_G>A	0.00829163112422133	2.08136002692051	0.729939939830903
179	21	1	EGFR	L718Q	T>A	EGFR_L718Q_T>A	0.00030128218393081	3.52102654920718	-3.43283550002204
180	21	1	EGFR	L792H	T>A	EGFR_L792H_T>A	0.719728208828792	0.142831475360857	0.237210713474708
181	21	1	EGFR	S768I	G>T	EGFR_S768I_G>T	0.945066634176888	0.0245375694430088	0.0600837342293182
182	21	1	KRAS	G12C	G>T	KRAS_G12C_G>T	1.71942164334154e-08	7.76461761085085	4.26734037685535
183	21	1	KRAS	G12D	G>A	KRAS_G12D_G>A	2.71368791811334e-08	7.56644009891448	3.8987339216411
184	21	1	KRAS	G12S	G>A	KRAS_G12S_G>A	6.53508650008317e-08	7.1847486596121	3.07158187747607
185	21	1	KRAS	G12V	G>T	KRAS_G12V_G>T	5.4887394127514e-09	8.26052738759889	4.82462072716031
186	21	1	KRAS	G13D	G>A	KRAS_G13D_G>A	0.408094015544885	0.389239773849346	-0.650715316038276
187	21	1	KRAS	Q61K	C>A	KRAS_Q61K_C>A	0.0309509546022383	1.50932595174593	1.65163914481824
188	21	1	KRAS	Q61L	A>T	KRAS_Q61L_A>T	0.000226244997013681	3.64542101562939	2.52497393717549
189	21	1	KRAS	Q61R	A>G	KRAS_Q61R_A>G	0.547866798865338	0.261325017335816	-0.638043627726832
190	21	1	MET	X1010	splice	MET_X1010_splice_116412042_116412045_ AGGT_del	0.220872150354096	0.655859040624851	0.448893563717211
191	21	1	MET	X1010	splice	MET_X1010_splice_116412042_116412047_ AGGTAT_del	3.74870493754506e-05	4.42611874177077	2.47373134948169
192	21	1	MET	X1010	splice	MET_X1010_splice_116412044_G>A	0.00215970072824966	2.66560642527246	-2.69086216268157
193	21	1	MET	X1010	splice	MET_X1010_splice_116412044_G>T	0.671066605671635	0.173234372468741	-0.311666970405548
194	21	1	MET	X1010	splice	MET_X1010_splice_116412045_T>C	0.0555403500382199	1.25539138747398	-1.00601543710141
195	21	1	MET	Y1003*	C>G	MET_Y1003*_C>G	0.00278718729898766	2.55483384571668	-2.38267995541984
196	21	1	PIK3CA	E418K	G>A	PIK3CA_E418K_G>A	0.705993376704834	0.151199373274025	-0.29274799454775
197	21	1	PIK3CA	E453K	G>A	PIK3CA_E453K_G>A	0.11684888299044	0.932375434862741	-1.35212912593896
198	21	1	PIK3CA	H1047R	A>G	PIK3CA_H1047R_A>G	0.0141107104923124	1.85045111841274	3.28961603452664
199	21	1	PIK3CA	R88Q	G>A	PIK3CA_R88Q_G>A	0.247817457337306	0.605868103294043	-0.589349846285671
200	21	1	RIT1	F82L	T>A	RIT1_F82L_T>A	0.855982515587334	0.0675351061890751	0.0751202876542395
201	21	1	RIT1	F82L	T>G	RIT1_F82L_T>G	0.269462093564309	0.569502320324091	0.781418173256046
202	21	1	RIT1	M90I	G>A	RIT1_M90I_G>A	0.000611571395045357	3.21355283598778	1.46460243861114
203	21	1	RIT1	M90I	G>C	RIT1_M90I_G>C	0.0668088589379653	1.17516594571639	-1.37247062849865
204	21	1	RIT1	M90I	G>T	RIT1_M90I_G>T	0.0536843131535992	1.27015259895759	0.378953640964013
205	24	1	BRAF	V600E	T>A	BRAF_V600E_T>A	0.0503196503791943	1.29826238502928	1.05800653026349
206	24	1	EGFR	C797G	T>G	EGFR_C797G_T>G	0.034095727887401	1.46730003365145	0.828132232636669
207	24	1	EGFR	C797S	T>A	EGFR_C797S_T>A	5.71925650638618e-12	11.2426604250812	7.26612073936085
208	24	1	EGFR	G719S	G>A	EGFR_G719S_G>A	0.0562031393560669	1.25023942523276	1.77943118447574
209	24	1	EGFR	G724S	G>A	EGFR_G724S_G>A	0.375633531513933	0.425235646700184	0.414275237543416
210	24	1	EGFR	G796D	G>A	EGFR_G796D_G>A	0.0378918441736138	1.42145425735542	-1.92528090910101
211	24	1	EGFR	G796R	G>C	EGFR_G796R_G>C	1.07945509446495e-05	4.96679541968614	2.69660611600844
212	24	1	EGFR	G796S	G>A	EGFR_G796S_G>A	0.173768940737282	0.760027846252317	0.767113380150441
213	24	1	EGFR	L718Q	T>A	EGFR_L718Q_T>A	0.0805413501817805	1.0939810942272	-0.976799413045792
214	24	1	EGFR	L792H	T>A	EGFR_L792H_T>A	0.0133422971285124	1.8747693919823	1.32445158838652
215	24	1	EGFR	S768I	G>T	EGFR_S768I_G>T	0.191772353009704	0.717214003008834	1.2994049721481
216	24	1	KRAS	G12C	G>T	KRAS_G12C_G>T	1.95529208755322e-10	9.70878835717484	4.69016712217323
217	24	1	KRAS	G12D	G>A	KRAS_G12D_G>A	2.33844756594576e-10	9.63107236365401	4.44105049831783
218	24	1	KRAS	G12S	G>A	KRAS_G12S_G>A	5.22401240451065e-09	8.28199580049176	3.85621478520682
219	24	1	KRAS	G12V	G>T	KRAS_G12V_G>T	3.3972614641705e-11	10.4688710271433	4.86740948514637
220	24	1	KRAS	G13D	G>A	KRAS_G13D_G>A	0.493035717923629	0.307121617162451	-0.670229575286813
221	24	1	KRAS	Q61K	C>A	KRAS_Q61K_C>A	0.0163181485594954	1.78732911739634	1.41480118846522
222	24	1	KRAS	Q61L	A>T	KRAS_Q61L_A>T	1.23883279824609e-05	4.90698730516484	3.3935271416872
223	24	1	KRAS	Q61R	A>G	KRAS_Q61R_A>G	0.899804332571324	0.0458519200309894	-0.151338279348848
224	24	1	MET	X1010	splice	MET_X1010_splice_116412042_116412045_ AGGT_del	5.3107962907145e-06	5.27484035674605	1.91924480129891
225	24	1	MET	X1010	splice	MET_X1010_splice_116412042_116412047_ AGGTAT_del	7.58899934134145e-11	10.1198154848665	3.30033138551205
226	24	1	MET	X1010	splice	MET_X1010_splice_116412044_G>A	0.0673200027206821	1.17185587514456	-2.08941707470846
227	24	1	MET	X1010	splice	MET_X1010_splice_116412044_G>T	0.0991755775331941	1.00359526180164	-1.46818947886997
228	24	1	MET	X1010	splice	MET_X1010_splice_116412045_T>C	0.0302170929512553	1.51974731947935	-2.61115896868963
229	24	1	MET	Y1003*	C>G	MET_Y1003*_C>G	0.00552599308275798	2.25758966305359	-1.39069027915093
230	24	1	PIK3CA	E418K	G>A	PIK3CA_E418K_G>A	0.222017333021298	0.653613118604977	0.690276232526526
231	24	1	PIK3CA	E453K	G>A	PIK3CA_E453K_G>A	0.268958241501761	0.570315143392179	-1.23129176403278
232	24	1	PIK3CA	H1047R	A>G	PIK3CA_H1047R_A>G	6.70654328315236e-06	5.17350126818751	5.26323668947271
233	24	1	PIK3CA	R88Q	G>A	PIK3CA_R88Q_G>A	0.0190444199289864	1.72023225090941	-1.55295528865321
234	24	1	RIT1	F82L	T>A	RIT1_F82L_T>A	0.566097828970158	0.247108510665819	0.390797548293429
235	24	1	RIT1	F82L	T>G	RIT1_F82L_T>G	0.329110369286522	0.482658434165748	0.934065961886788
236	24	1	RIT1	M90I	G>A	RIT1_M90I_G>A	4.29436311265903e-06	5.36710123629548	2.03511780583031
237	24	1	RIT1	M90I	G>C	RIT1_M90I_G>C	0.263456153146353	0.579291653814287	-0.456942560154374
238	24	1	RIT1	M90I	G>T	RIT1_M90I_G>T	0.000288281814199568	3.54018275352538	1.52363792272261
239	3	2	BRAF	V600E	T>A	BRAF_V600E_T>A	0.0517499647861002	1.28608994139196	0.342733306113637
240	3	2	EGFR	C797G	T>G	EGFR_C797G_T>G	0.00130640424486549	2.88392241712728	0.427884876853453
241	3	2	EGFR	C797S	T>A	EGFR_C797S_T>A	0.00091754997098749	3.03737027417871	1.32481371058985
242	3	2	EGFR	G719S	G>A	EGFR_G719S_G>A	0.934298886379268	0.0295141688015278	-0.0530333179273092
243	3	2	EGFR	G724S	G>A	EGFR_G724S_G>A	0.404436070303736	0.393150118077843	0.192856683074644
244	3	2	EGFR	G796D	G>A	EGFR_G796D_G>A	0.53770535807598	0.269455635884351	0.107013354763196
245	3	2	EGFR	G796R	G>C	EGFR_G796R_G>C	0.000266960449779006	3.57355307464673	0.714765012449669
246	3	2	EGFR	G796S	G>A	EGFR_G796S_G>A	0.0837881131442987	1.07681758950827	0.280864713583259
247	3	2	EGFR	L718Q	T>A	EGFR_L718Q_T>A	0.38435764015775	0.415264481720059	0.282271903094321
248	3	2	EGFR	L792H	T>A	EGFR_L792H_T>A	0.728736518499766	0.137429466531821	0.0558792979079475
249	3	2	EGFR	S768I	G>T	EGFR_S768I_G>T	0.749981820643845	0.124949263661301	0.0472832906970805
250	3	2	KRAS	G12C	G>T	KRAS_G12C_G>T	0.000129302801511823	3.88839206546806	0.691176707956317
251	3	2	KRAS	G12D	G>A	KRAS_G12D_G>A	0.0442967654457865	1.35362798484539	0.442203131028376
252	3	2	KRAS	G12S	G>A	KRAS_G12S_G>A	0.0442475167267951	1.35411109789525	0.436751789023125
253	3	2	KRAS	G12V	G>T	KRAS_G12V_G>T	0.0841165709077169	1.07511844005385	0.400424839510487
254	3	2	KRAS	G13D	G>A	KRAS_G13D_G>A	0.641546168725489	0.192772084259867	0.104872871277642
255	3	2	KRAS	Q61K	C>A	KRAS_Q61K_C>A	0.958052379367325	0.0186107461945938	0.0202280417277911
256	3	2	KRAS	Q61L	A>T	KRAS_Q61L_A>T	0.320891198379806	0.493642194863064	0.274219212979923
257	3	2	KRAS	Q61R	A>G	KRAS_Q61R_A>G	0.722751562107837	0.141010961000673	0.178190263972403
258	3	2	MET	X1010	splice	MET_X1010_splice_116412042_116412045_ AGGT_del	0.185567034610163	0.73149917229001	0.28125104896233
259	3	2	MET	X1010	splice	MET_X1010_splice_116412042_116412047_ AGGTAT_del	0.149336090095556	0.825835223519038	0.288857674416235
260	3	2	MET	X1010	splice	MET_X1010_splice_116412044_G>A	0.116384333172733	0.934105477371392	0.406408560779849
261	3	2	MET	X1010	splice	MET_X1010_splice_116412044_G>T	0.0570743486449088	1.24355903615023	0.723992149308573
262	3	2	MET	X1010	splice	MET_X1010_splice_116412045_T>C	0.609574485998179	0.214973218870047	0.150339602071432
263	3	2	MET	Y1003*	C>G	MET_Y1003*_C>G	0.570441408101147	0.243788956758719	0.105686536704161
264	3	2	PIK3CA	E418K	G>A	PIK3CA_E418K_G>A	0.063529975863635	1.19702130966225	0.556024161916361
265	3	2	PIK3CA	E453K	G>A	PIK3CA_E453K_G>A	0.00702352612563153	2.15344479778046	0.56309788195781
266	3	2	PIK3CA	H1047R	A>G	PIK3CA_H1047R_A>G	0.00103095468781628	2.98676042226625	0.67413238532044
267	3	2	PIK3CA	R88Q	G>A	PIK3CA_R88Q_G>A	0.00467248708255361	2.33045189058764	0.473134230018532
268	3	2	RIT1	F82L	T>A	RIT1_F82L_T>A	0.213046285705672	0.671526032980037	0.250282607796115
269	3	2	RIT1	F82L	T>G	RIT1_F82L_T>G	0.150912378643593	0.821275135598057	0.197581977208287
270	3	2	RIT1	M90I	G>A	RIT1_M90I_G>A	0.185716712926817	0.731149011686772	0.27497692067179
271	3	2	RIT1	M90I	G>C	RIT1_M90I_G>C	0.00556574645377917	2.25447658173045	0.420829381592566
272	3	2	RIT1	M90I	G>T	RIT1_M90I_G>T	0.303539834656365	0.517784306775779	0.176299728583595
273	7	2	BRAF	V600E	T>A	BRAF_V600E_T>A	0.471761731703449	0.326277291055517	0.248016003168165
274	7	2	EGFR	C797G	T>G	EGFR_C797G_T>G	0.0385426858671308	1.41405802458896	0.707080809445448
275	7	2	EGFR	C797S	T>A	EGFR_C797S_T>A	1.90546833633968e-08	7.71999826361562	2.82277335042234
276	7	2	EGFR	G719S	G>A	EGFR_G719S_G>A	0.323816195429562	0.489701434119402	0.671423504206289
277	7	2	EGFR	G724S	G>A	EGFR_G724S_G>A	0.405034655732851	0.392507815922037	-0.267435021703819
278	7	2	EGFR	G796D	G>A	EGFR_G796D_G>A	0.977512415552587	0.00987771784847845	0.00928415595837103
279	7	2	EGFR	G796R	G>C	EGFR_G796R_G>C	0.870702916857893	0.0601300006499819	-0.0829450538904171
280	7	2	EGFR	G796S	G>A	EGFR_G796S_G>A	0.0767597736643441	1.1148663145055	0.525058310007517
281	7	2	EGFR	L718Q	T>A	EGFR_L718Q_T>A	0.177636411136921	0.75046800964369	0.776298120112356
282	7	2	EGFR	L792H	T>A	EGFR_L792H_T>A	0.504820471315277	0.296863042038495	0.211426549399998
283	7	2	EGFR	S768I	G>T	EGFR_S768I_G>T	0.554118887278121	0.25639704655392	0.233739815811608
284	7	2	KRAS	G12C	G>T	KRAS_G12C_G>T	7.87920303084567e-05	4.10351770850157	1.45368143378878
285	7	2	KRAS	G12D	G>A	KRAS_G12D_G>A	0.00757338816287054	2.12070978348008	0.871159551650058
286	7	2	KRAS	G12S	G>A	KRAS_G12S_G>A	0.0264464888124215	1.5776319792285	1.03658365338744
287	7	2	KRAS	G12V	G>T	KRAS_G12V_G>T	5.87240787895709e-05	4.23118378731739	1.68148292669691
288	7	2	KRAS	G13D	G>A	KRAS_G13D_G>A	0.817045462223274	0.0877537776861975	0.100831401386255
289	7	2	KRAS	Q61K	C>A	KRAS_Q61K_C>A	0.407452023325054	0.389923521235269	-0.442602842482954
290	7	2	KRAS	Q61L	A>T	KRAS_Q61L_A>T	0.155501080912736	0.80826658777666	0.626191491403747
291	7	2	KRAS	Q61R	A>G	KRAS_Q61R_A>G	0.243692722876512	0.613157439472487	0.828666953834903
292	7	2	MET	X1010	splice	MET_X1010_splice_116412042_116412045_ AGGT_del	0.765902579664098	0.115826467710718	-0.124094559968891
293	7	2	MET	X1010	splice	MET_X1010_splice_116412042_116412047_ AGGTAT_del	0.135808246822311	0.8670738571492	0.700527648505286
294	7	2	MET	X1010	splice	MET_X1010_splice_116412044_G>A	0.0263272709708503	1.57959415660705	-2.09579262368244
295	7	2	MET	X1010	splice	MET_X1010_splice_116412044_G>T	0.00312738187719041	2.50481908484899	1.20773152899124
296	7	2	MET	X1010	splice	MET_X1010_splice_116412045_T>C	0.387149666429635	0.412121110590896	0.324557808857961
297	7	2	MET	Y1003*	C>G	MET_Y1003*_C>G	0.0580368788213832	1.23629595162884	-0.847372471808137
298	7	2	PIK3CA	E418K	G>A	PIK3CA_E418K_G>A	0.0587938888617583	1.2306678128957	-1.17543332214455
299	7	2	PIK3CA	E453K	G>A	PIK3CA_E453K_G>A	0.951075004556729	0.0217852319788552	0.0181417598119239
300	7	2	PIK3CA	H1047R	A>G	PIK3CA_H1047R_A>G	0.424125710793044	0.37250539951131	-0.262301230903237
301	7	2	PIK3CA	R88Q	G>A	PIK3CA_R88Q_G>A	0.0801489512735984	1.09610215589335	0.485421154977247
302	7	2	RIT1	F82L	T>A	RIT1_F82L_T>A	0.0474080420294465	1.32414798084148	0.530133302000659
303	7	2	RIT1	F82L	T>G	RIT1_F82L_T>G	0.587689487505965	0.230852077805227	0.154536698837481
304	7	2	RIT1	M90I	G>A	RIT1_M90I_G>A	0.406086052183571	0.39138192694369	0.277236625291676
305	7	2	RIT1	M90I	G>C	RIT1_M90I_G>C	0.444647320241997	0.351984320704936	0.308215540563771
306	7	2	RIT1	M90I	G>T	RIT1_M90I_G>T	0.256697446694419	0.590578451126138	0.339615830542887
307	10	2	BRAF	V600E	T>A	BRAF_V600E_T>A	0.354900013838262	0.449893983718396	-0.310119636952056
308	10	2	EGFR	C797G	T>G	EGFR_C797G_T>G	0.898823308160352	0.0463256740431021	0.0485219834672307
309	10	2	EGFR	C797S	T>A	EGFR_C797S_T>A	1.00743531480509e-10	9.99678282938047	4.14292149468765
310	10	2	EGFR	G719S	G>A	EGFR_G719S_G>A	0.603362602361061	0.219421611780454	0.388915029875617
311	10	2	EGFR	G724S	G>A	EGFR_G724S_G>A	0.0741528148878893	1.12987235822867	-0.597238949402991
312	10	2	EGFR	G796D	G>A	EGFR_G796D_G>A	0.0855024527729421	1.06802142666978	-0.749871150522372
313	10	2	EGFR	G796R	G>C	EGFR_G796R_G>C	0.182015222016095	0.739892290250354	0.468776555958462
314	10	2	EGFR	G796S	G>A	EGFR_G796S_G>A	0.740906416194928	0.130236644243117	0.0534233824487729
315	10	2	EGFR	L718Q	T>A	EGFR_L718Q_T>A	0.205006300531784	0.688232791411861	-0.55202451581443
316	10	2	EGFR	L792H	T>A	EGFR_L792H_T>A	0.140492214204962	0.852347742815937	0.527472658878768
317	10	2	EGFR	S768I	G>T	EGFR_S768I_G>T	0.00286230012261678	2.54328483082686	-1.66008583258726
318	10	2	KRAS	G12C	G>T	KRAS_G12C_G>T	1.07143292839175e-06	5.97003501056808	2.38013547725734
319	10	2	KRAS	G12D	G>A	KRAS_G12D_G>A	5.08978373225558e-06	5.29330067068553	2.17890570402788
320	10	2	KRAS	G12S	G>A	KRAS_G12S_G>A	1.19729019632497e-05	4.92180057358034	1.83398819735267
321	10	2	KRAS	G12V	G>T	KRAS_G12V_G>T	9.80120418166823e-07	6.00872056335585	2.51292881844297
322	10	2	KRAS	G13D	G>A	KRAS_G13D_G>A	0.578816060929739	0.23745942662628	0.186325989637745
323	10	2	KRAS	Q61K	C>A	KRAS_Q61K_C>A	0.178067411690703	0.749415553966818	-0.503286211856983
324	10	2	KRAS	Q61L	A>T	KRAS_Q61L_A>T	0.0665263114806718	1.17700655513502	0.897387038295906
325	10	2	KRAS	Q61R	A>G	KRAS_Q61R_A>G	0.106219116080139	0.973797316954872	-1.81341234212037
326	10	2	MET	X1010	splice	MET_X1010_splice_116412042_116412045_ AGGT_del	0.179015525890498	0.747109301332051	0.545327452706699
327	10	2	MET	X1010	splice	MET_X1010_splice_116412042_116412047_ AGGTAT_del	0.00799912747666287	2.0969573821001	0.537844718676694
328	10	2	MET	X1010	splice	MET_X1010_splice_116412044_G>A	0.195396649991154	0.70908288638402	-1.21842705920928
329	10	2	MET	X1010	splice	MET_X1010_splice_116412044_G>T	0.139271647367753	0.856137287344986	-0.833611587722005
330	10	2	MET	X1010	splice	MET_X1010_splice_116412045_T>C	0.469719548840409	0.328161364924592	0.359732151195648
331	10	2	MET	Y1003*	C>G	MET_Y1003*_C>G	0.0400352662767681	1.39755727863061	-0.918575227331633
332	10	2	PIK3CA	E418K	G>A	PIK3CA_E418K_G>A	0.215999852663586	0.665546545087094	-1.2695427505287
333	10	2	PIK3CA	E453K	G>A	PIK3CA_E453K_G>A	0.321576763309735	0.4927153403059	-0.329316796698116
334	10	2	PIK3CA	H1047R	A>G	PIK3CA_H1047R_A>G	0.332365261325253	0.478384374789123	0.654096014186083
335	10	2	PIK3CA	R88Q	G>A	PIK3CA_R88Q_G>A	0.424959684240117	0.371652269343939	-0.245665248417522
336	10	2	RIT1	F82L	T>A	RIT1_F82L_T>A	0.218585319817377	0.660379008609517	0.307472315285187
337	10	2	RIT1	F82L	T>G	RIT1_F82L_T>G	0.0332257180336847	1.47852562484129	-1.18332911004163
338	10	2	RIT1	M90I	G>A	RIT1_M90I_G>A	0.608231335711914	0.21593120902549	0.16904455337208
339	10	2	RIT1	M90I	G>C	RIT1_M90I_G>C	0.869572206494866	0.0606943497391625	-0.0710010359997921
340	10	2	RIT1	M90I	G>T	RIT1_M90I_G>T	0.486548119323286	0.312874201802322	-0.15945138091473
341	14	2	BRAF	V600E	T>A	BRAF_V600E_T>A	0.529259425611813	0.276331398864057	-0.32359723035186
342	14	2	EGFR	C797G	T>G	EGFR_C797G_T>G	0.0107616840466181	1.96811976259844	1.01772043136178
343	14	2	EGFR	C797S	T>A	EGFR_C797S_T>A	1.56032881869553e-13	12.8067838701732	6.33827007022393
344	14	2	EGFR	G719S	G>A	EGFR_G719S_G>A	0.860686484978017	0.0651550165365503	-0.215932337174783
345	14	2	EGFR	G724S	G>A	EGFR_G724S_G>A	0.252285803553064	0.598107187104433	-0.481197052803691
346	14	2	EGFR	G796D	G>A	EGFR_G796D_G>A	0.530699366370572	0.275151430896954	-0.252925441717376
347	14	2	EGFR	G796R	G>C	EGFR_G796R_G>C	0.0463404844462102	1.33403943038169	1.25492187775041
348	14	2	EGFR	G796S	G>A	EGFR_G796S_G>A	0.33540444276064	0.474431189035683	0.422932226464314
349	14	2	EGFR	L718Q	T>A	EGFR_L718Q_T>A	0.444883083900952	0.351754107419279	-1.18586556306
350	14	2	EGFR	L792H	T>A	EGFR_L792H_T>A	0.057545225149561	1.23999070639089	0.500813770127594
351	14	2	EGFR	S768I	G>T	EGFR_S768I_G>T	0.0969923576718984	1.01326248379229	0.604811106992459
352	14	2	KRAS	G12C	G>T	KRAS_G12C_G>T	1.89131349797816e-07	6.72323647794637	3.78943804084181
353	14	2	KRAS	G12D	G>A	KRAS_G12D_G>A	2.78069311593598e-07	6.55584693828786	2.97547167663321
354	14	2	KRAS	G12S	G>A	KRAS_G12S_G>A	3.39177119011468e-06	5.46957345306105	2.67794818506764
355	14	2	KRAS	G12V	G>T	KRAS_G12V_G>T	3.54626125239332e-08	7.45022927316449	3.89890030267549
356	14	2	KRAS	G13D	G>A	KRAS_G13D_G>A	0.491215802991976	0.308727669876226	-0.402735335412774
357	14	2	KRAS	Q61K	C>A	KRAS_Q61K_C>A	0.131457094433794	0.881215971061549	1.04368567733503
358	14	2	KRAS	Q61L	A>T	KRAS_Q61L_A>T	0.671313030935894	0.17307492259219	-0.584512170570845
359	14	2	KRAS	Q61R	A>G	KRAS_Q61R_A>G	0.561006292718809	0.251032267304039	-1.07012091142443
360	14	2	MET	X1010	splice	MET_X1010_splice_116412042_116412045_ AGGT_del	0.100891381625784	0.99614593061368	0.7185938952771
361	14	2	MET	X1010	splice	MET_X1010_splice_116412042_116412047_ AGGTAT_del	0.414896774106359	0.382059941872049	0.528157629226064
362	14	2	MET	X1010	splice	MET_X1010_splice_116412044_G>A	0.221639600806488	0.654352640716138	-1.48257227676116
363	14	2	MET	X1010	splice	MET_X1010_splice_116412044_G>T	0.318525302528961	0.496856063133213	0.590131828722177
364	14	2	MET	X1010	splice	MET_X1010_splice_116412045_T>C	0.144020549062912	0.841575537710782	0.501590581160958
365	14	2	MET	Y1003*	C>G	MET_Y1003*_C>G	0.000102744586887902	3.98824104971118	-1.76045319141677
366	14	2	PIK3CA	E418K	G>A	PIK3CA_E418K_G>A	0.183764897788196	0.735737442638667	0.640363087916662
367	14	2	PIK3CA	E453K	G>A	PIK3CA_E453K_G>A	0.357655377045741	0.446535241320683	-0.439696224403637
368	14	2	PIK3CA	H1047R	A>G	PIK3CA_H1047R_A>G	0.00251762398885895	2.59900913195556	1.65735253678872
369	14	2	PIK3CA	R88Q	G>A	PIK3CA_R88Q_G>A	0.678976817007914	0.168145054022031	-0.23510748635966
370	14	2	RIT1	F82L	T>A	RIT1_F82L_T>A	0.00761443297296743	2.11836243190511	1.22158573385766
371	14	2	RIT1	F82L	T>G	RIT1_F82L_T>G	0.88901691557379	0.0510899755084539	0.109357161685679
372	14	2	RIT1	M90I	G>A	RIT1_M90I_G>A	1.00448957395305e-05	4.99805456662918	1.64021619109039
373	14	2	RIT1	M90I	G>C	RIT1_M90I_G>C	0.733187706909164	0.134784825305937	-0.100395664107375
374	14	2	RIT1	M90I	G>T	RIT1_M90I_G>T	0.316391826681223	0.499774744115865	-0.406457624062264
375	17	2	BRAF	V600E	T>A	BRAF_V600E_T>A	0.0090120579258929	2.04517602546854	0.872463552159928
376	17	2	EGFR	C797G	T>G	EGFR_C797G_T>G	0.724096622570818	0.14020347820964	0.118320407236011
377	17	2	EGFR	C797S	T>A	EGFR_C797S_T>A	7.14466041285633e-10	9.14601840848637	5.82750321407839
378	17	2	EGFR	G719S	G>A	EGFR_G719S_G>A	0.595724834887606	0.224954294428898	0.48151237000595
379	17	2	EGFR	G724S	G>A	EGFR_G724S_G>A	0.83207825972718	0.0798358249481122	0.151465936252974
380	17	2	EGFR	G796D	G>A	EGFR_G796D_G>A	0.810145004284665	0.0914372417082928	0.113601520266144
381	17	2	EGFR	G796R	G>C	EGFR_G796R_G>C	0.0104390592638087	1.98133863686491	0.906899105451411
382	17	2	EGFR	G796S	G>A	EGFR_G796S_G>A	0.57927057419994	0.237118532241788	-0.24943520729099
383	17	2	EGFR	L718Q	T>A	EGFR_L718Q_T>A	0.949408700597563	0.0225467926258778	-0.0350308109826827
384	17	2	EGFR	L792H	T>A	EGFR_L792H_T>A	0.0908015499279288	1.04190673826964	0.720926734962882
385	17	2	EGFR	S768I	G>T	EGFR_S768I_G>T	0.262324482314117	0.58116117552573	-1.00160675261875
386	17	2	KRAS	G12C	G>T	KRAS_G12C_G>T	1.12740752276674e-07	6.94791907162228	3.56736206186955
387	17	2	KRAS	G12D	G>A	KRAS_G12D_G>A	4.83293012684041e-05	4.31578948372456	2.29982175891524
388	17	2	KRAS	G12S	G>A	KRAS_G12S_G>A	8.06839783999782e-06	5.09321269555398	2.10000556544798
389	17	2	KRAS	G12V	G>T	KRAS_G12V_G>T	8.69433553068428e-09	8.06076360358469	3.66038419683341
390	17	2	KRAS	G13D	G>A	KRAS_G13D_G>A	0.085714101059584	1.06694772523433	1.38312672703476
391	17	2	KRAS	Q61K	C>A	KRAS_Q61K_C>A	0.710766083092097	0.148273304385851	0.23956978778851
392	17	2	KRAS	Q61L	A>T	KRAS_Q61L_A>T	0.0216232642228773	1.66507874484266	1.14325668486244
393	17	2	KRAS	Q61R	A>G	KRAS_Q61R_A>G	0.748965755247293	0.12553803897227	-0.390633547626487
394	17	2	MET	X1010	splice	MET_X1010_splice_116412042_116412045_ AGGT_del	0.0126725634406453	1.89713552595951	1.01640070435676
395	17	2	MET	X1010	splice	MET_X1010_splice_116412042_116412047_ AGGTAT_del	0.45986499943744	0.337369643545401	0.380128753900474
396	17	2	MET	X1010	splice	MET_X1010_splice_116412044_G>A	0.273047442421872	0.563761887054715	0.760020585127719
397	17	2	MET	X1010	splice	MET_X1010_splice_116412044_G>T	0.391043347573004	0.40777509792817	-0.852565099987766
398	17	2	MET	X1010	splice	MET_X1010_splice_116412045_T>C	0.311008617368032	0.507227577456968	-0.982474496788424
399	17	2	MET	Y1003*	C>G	MET_Y1003*_C>G	0.0071405912430865	2.14626582702226	-5.66174408178606
400	17	2	PIK3CA	E418K	G>A	PIK3CA_E418K_G>A	0.34793178741196	0.458505891841761	-0.57231879098863
401	17	2	PIK3CA	E453K	G>A	PIK3CA_E453K_G>A	0.708054344622966	0.149933408038879	-0.23505861036153
402	17	2	PIK3CA	H1047R	A>G	PIK3CA_H1047R_A>G	0.0249559157613244	1.60282648899991	2.60629200464509
403	17	2	PIK3CA	R88Q	G>A	PIK3CA_R88Q_G>A	0.127814026874042	0.893421482173608	-0.657404005009605
404	17	2	RIT1	F82L	T>A	RIT1_F82L_T>A	0.0651434837190273	1.18612902011111	0.884916139650605
405	17	2	RIT1	F82L	T>G	RIT1_F82L_T>G	0.788070932899356	0.103434690657212	-0.281202439039972
406	17	2	RIT1	M90I	G>A	RIT1_M90I_G>A	0.376440108729802	0.424304109814331	0.400351833094972
407	17	2	RIT1	M90I	G>C	RIT1_M90I_G>C	0.582988894108325	0.234339718437232	0.152434464272896
408	17	2	RIT1	M90I	G>T	RIT1_M90I_G>T	0.37283209699308	0.428486706438932	0.437835267695838
409	21	2	BRAF	V600E	T>A	BRAF_V600E_T>A	0.00121689391415167	2.91474728085516	1.51207681277104
410	21	2	EGFR	C797G	T>G	EGFR_C797G_T>G	9.71451553109179e-05	4.01257885305904	1.63757506440898
411	21	2	EGFR	C797S	T>A	EGFR_C797S_T>A	7.46354730972695e-12	11.1270547099435	7.74800506920839
412	21	2	EGFR	G719S	G>A	EGFR_G719S_G>A	0.0830769005884216	1.08051971438122	1.57305299691741
413	21	2	EGFR	G724S	G>A	EGFR_G724S_G>A	0.139347795191271	0.855899898452937	0.916468339561877
414	21	2	EGFR	G796D	G>A	EGFR_G796D_G>A	0.000232413845160438	3.6337380040886	1.68710431919854
415	21	2	EGFR	G796R	G>C	EGFR_G796R_G>C	7.35907546638675e-08	7.13317674341622	3.22691015658191
416	21	2	EGFR	G796S	G>A	EGFR_G796S_G>A	0.000447620151704935	3.34909036991569	1.27486376511961
417	21	2	EGFR	L718Q	T>A	EGFR_L718Q_T>A	0.391817851470709	0.406915781157493	0.434090072560704
418	21	2	EGFR	L792H	T>A	EGFR_L792H_T>A	0.000530000924601755	3.27572337275942	1.53521136867117
419	21	2	EGFR	S768I	G>T	EGFR_S768I_G>T	0.00348508987917927	2.45778601712745	1.57576023612963
420	21	2	KRAS	G12C	G>T	KRAS_G12C_G>T	4.95809052682833e-10	9.30468554797096	5.16993673759193
421	21	2	KRAS	G12D	G>A	KRAS_G12D_G>A	5.6222701948723e-10	9.25008828691741	4.18304695490546
422	21	2	KRAS	G12S	G>A	KRAS_G12S_G>A	2.08920949628483e-09	8.68001800879009	3.86043331832506
423	21	2	KRAS	G12V	G>T	KRAS_G12V_G>T	3.45989382958664e-09	8.4609372277772	5.12636196437437
424	21	2	KRAS	G13D	G>A	KRAS_G13D_G>A	0.265589370908411	0.57578930975656	0.898521100955322
425	21	2	KRAS	Q61K	C>A	KRAS_Q61K_C>A	0.950397291538876	0.0220948100221796	0.0742261581898912
426	21	2	KRAS	Q61L	A>T	KRAS_Q61L_A>T	0.0516004267068835	1.28734670698367	1.31497526418851
427	21	2	KRAS	Q61R	A>G	KRAS_Q61R_A>G	0.640349436428803	0.193582968362545	0.464900106129119
428	21	2	MET	X1010	splice	MET_X1010_splice_116412042_116412045_ AGGT_del	0.0412508477601019	1.38456712168979	1.36060198203001
429	21	2	MET	X1010	splice	MET_X1010_splice_116412042_116412047_ AGGTAT_del	0.014537172787431	1.83752004754896	1.66910099112922
430	21	2	MET	X1010	splice	MET_X1010_splice_116412044_G>A	0.0501875731845681	1.29940380407949	1.23942984704236
431	21	2	MET	X1010	splice	MET_X1010_splice_116412044_G>T	0.00386485584216482	2.41286670048303	1.96113182464298
432	21	2	MET	X1010	splice	MET_X1010_splice_116412045_T>C	0.799068224060037	0.0974161392493351	-0.119542339514593
433	21	2	MET	Y1003*	C>G	MET_Y1003*_C>G	0.225990375306928	0.645910056605252	-0.562095722439071
434	21	2	PIK3CA	E418K	G>A	PIK3CA_E418K_G>A	0.0320471973852027	1.49420994472119	1.15021742794153
435	21	2	PIK3CA	E453K	G>A	PIK3CA_E453K_G>A	0.00605997036526928	2.21752949963429	1.43618620505257
436	21	2	PIK3CA	H1047R	A>G	PIK3CA_H1047R_A>G	0.327909155732793	0.48424645698505	1.54229723028573
437	21	2	PIK3CA	R88Q	G>A	PIK3CA_R88Q_G>A	0.770083303601191	0.113462292571077	0.145795797834414
438	21	2	RIT1	F82L	T>A	RIT1_F82L_T>A	0.00071471859654047	3.14586491767519	1.9027386509716
439	21	2	RIT1	F82L	T>G	RIT1_F82L_T>G	0.143420853815891	0.843387696376022	1.64914172284015
440	21	2	RIT1	M90I	G>A	RIT1_M90I_G>A	1.27687361923135e-05	4.89385208565483	2.52000615432258
441	21	2	RIT1	M90I	G>C	RIT1_M90I_G>C	0.00199097822215364	2.70093349037451	1.11770992231926
442	21	2	RIT1	M90I	G>T	RIT1_M90I_G>T	0.000388131260502444	3.41102137731416	1.5608941379147
443	24	2	BRAF	V600E	T>A	BRAF_V600E_T>A	0.00222964391476122	2.65176449040587	1.7813108819412
444	24	2	EGFR	C797G	T>G	EGFR_C797G_T>G	2.11783233238261e-05	4.67410842572211	2.07191857925898
445	24	2	EGFR	C797S	T>A	EGFR_C797S_T>A	2.270694955736e-13	12.643841204811	8.34159600980392
446	24	2	EGFR	G719S	G>A	EGFR_G719S_G>A	0.311915321833676	0.505963291403861	1.36782378834277
447	24	2	EGFR	G724S	G>A	EGFR_G724S_G>A	0.00314463284177247	2.50243005422526	1.4858831878172
448	24	2	EGFR	G796D	G>A	EGFR_G796D_G>A	0.00775704790103064	2.11030352670857	1.59584614380456
449	24	2	EGFR	G796R	G>C	EGFR_G796R_G>C	2.68667102862747e-06	5.5707855078126	4.06764901577289
450	24	2	EGFR	G796S	G>A	EGFR_G796S_G>A	0.000273279084758346	3.56339360548855	1.32116805733609
451	24	2	EGFR	L718Q	T>A	EGFR_L718Q_T>A	0.977060822730833	0.0100784002994641	-0.0127141957250911
452	24	2	EGFR	L792H	T>A	EGFR_L792H_T>A	0.00246424183626158	2.60831667353678	1.59743399426603
453	24	2	EGFR	S768I	G>T	EGFR_S768I_G>T	0.115895437821219	0.935933659533098	0.881694948280698
454	24	2	KRAS	G12C	G>T	KRAS_G12C_G>T	1.03888516375157e-12	11.9834324558166	6.06178165603222
455	24	2	KRAS	G12D	G>A	KRAS_G12D_G>A	1.44671449132973e-09	8.8396171683104	4.62863228363736
456	24	2	KRAS	G12S	G>A	KRAS_G12S_G>A	3.38580871098433e-10	9.47033758199515	4.21964482750346
457	24	2	KRAS	G12V	G>T	KRAS_G12V_G>T	3.6840735377143e-12	11.4336717094457	6.46400150885266
458	24	2	KRAS	G13D	G>A	KRAS_G13D_G>A	0.0419363571024396	1.37740929821552	1.86300247132718
459	24	2	KRAS	Q61K	C>A	KRAS_Q61K_C>A	0.534986957015067	0.271656805951545	0.585422271948777
460	24	2	KRAS	Q61L	A>T	KRAS_Q61L_A>T	0.0700598586769609	1.15453074306569	1.5199892949203
461	24	2	KRAS	Q61R	A>G	KRAS_Q61R_A>G	0.967381211262874	0.014402351849462	0.0396136008010661
462	24	2	MET	X1010	splice	MET_X1010_splice_116412042_116412045_ AGGT_del	0.0358885449368816	1.44504414932052	2.28812108827675
463	24	2	MET	X1010	splice	MET_X1010_splice_116412042_116412047_ AGGTAT_del	2.92477609947701e-06	5.5339073748753	2.59891022465225
464	24	2	MET	X1010	splice	MET_X1010_splice_116412044_G>A	0.633078890789777	0.198542167234107	-0.435421861030001
465	24	2	MET	X1010	splice	MET_X1010_splice_116412044_G>T	0.792842124012789	0.10081328367375	0.315139988068441
466	24	2	MET	X1010	splice	MET_X1010_splice_116412045_T>C	0.0317410833158384	1.49837825495792	-1.76762140841984
467	24	2	MET	Y1003*	C>G	MET_Y1003*_C>G	0.022640244044619	1.64511889609418	-1.9190448581405
468	24	2	PIK3CA	E418K	G>A	PIK3CA_E418K_G>A	0.0808779333596094	1.0921699546226	1.07469648488211
469	24	2	PIK3CA	E453K	G>A	PIK3CA_E453K_G>A	0.041196930540616	1.38513514073707	1.35619210074892
470	24	2	PIK3CA	H1047R	A>G	PIK3CA_H1047R_A>G	0.128946889278335	0.889589130343019	1.79878516163717
471	24	2	PIK3CA	R88Q	G>A	PIK3CA_R88Q_G>A	0.499308574640771	0.301630975728997	-0.398394529116554
472	24	2	RIT1	F82L	T>A	RIT1_F82L_T>A	0.00322202380563515	2.49187125515895	1.93570654680358
473	24	2	RIT1	F82L	T>G	RIT1_F82L_T>G	0.305915836506369	0.514398040081995	1.63631169407907
474	24	2	RIT1	M90I	G>A	RIT1_M90I_G>A	1.17914970482352e-07	6.9284310533855	2.91479925354566
475	24	2	RIT1	M90I	G>C	RIT1_M90I_G>C	0.807154138570795	0.0930435221074498	-0.150042646633784
476	24	2	RIT1	M90I	G>T	RIT1_M90I_G>T	0.00642060785145027	2.19242385448033	1.25941651746828
